# Aberrant recursive splicing in a human disease locus

**DOI:** 10.1101/2025.08.14.666599

**Authors:** Philip M. Boone, Ricardo Harripaul, Rachita Yadav, Michael Grzybowski, Mahmoud K. Hanafy, Amanda C. Lee, Esther Y. Choi, Ryan L. Collins, Oksana Polesskaya, Nina Makhortova, Matthew O. Larson, Hakan Kayir, Yizhi Wang, Rodolfo A. Avila, Jude A. Frie, Amr Eed, Abdalla M. Albeely, Sunitha Vemuri, Samantha M Ayoub, John M. Lemanski, Daniel Ben-Isvy, Xuefang Zhao, Alba Sanchis-Juan, Maris Handley, Serkan Erdin, Celine de Esch, Kiana Mohajeri, Clementine Chen, Paulina Gonzalez Tovar, Monica Salani, Mariana Moyses-Oliveira, Derek J.C. Tai, Benjamin Currall, Christopher McGraw, Susan Slaughenhaupt, Ryan Doan, Dadi Gao, James F. Gusella, Sandra Sanchez-Roige, Jared W. Young, Jibran Khokhar, Aron M. Geurts, Abraham A. Palmer, Michael E. Talkowski

**Affiliations:** Center for Genomic Medicine, Massachusetts General Hospital, Boston, MA, US; Program in Medical and Population Genetics, The Broad Institute of MIT and Harvard, Boston, MA, US; Division of Genetics and Genomics, Boston Children’s Hospital, Boston, MA, US; Stanley Center for Psychiatric Research, The Broad Institute of MIT and Harvard, Boston, MA, US; Department of Neurology, Massachusetts General Hospital, Boston, MA, US; Department of Physiology, Medical College of Wisconsin, Milwaukee, WI, US; Department of Anatomy and Cell Biology, Western University, London, ON; Department of Psychiatry, University of California San Diego, La Jolla, CA, US; Human Neuron Core, Boston Children’s Hospital, Boston, MA, US; Division of Medical Sciences, Harvard Medical School, Boston, MA, US; Harvard Stem Cell Institute Flow Cytometry Core, Massachusetts General Hospital, Boston, MA, US; Department of Neurology, Boston Children’s Hospital, Boston, MA, US; Molecular Neurogenetics Unit, Massachusetts General Hospital, Boston, MA, US; Department of Genetics, Blavatnik Institute, Harvard Medical School, Boston, MA, US; Institute for Genomic Medicine, University of California San Diego, La Jolla, CA, US; Department of Medicine, Division of Genetic Medicine, Vanderbilt University, Nashville, TN, US

**Keywords:** Recursive splicing, *CADM2*, synaptic cell adhesion molecule 2, synCAM, ADHD, RNA-seq, induced neurons

## Abstract

Recursive splice sites are rare motifs postulated to facilitate splicing across massive introns and shape isoform diversity, especially for long, brain-expressed genes. The necessity of this unique mechanism remains unsubstantiated, as does the role of recursive splicing (RS) in human disease. From analyses of rare copy number variants (CNVs) from almost one million individuals, we previously identified large, heterozygous deletions eliminating an RS site (RS1) in the first intron of *CADM2* that conferred substantial risk for attention deficit hyperactivity disorder (ADHD) and other neurobehavioral traits. *CADM2* encodes a neuronally expressed cell adhesion molecule that has repeatedly been associated with ADHD and numerous similar traits. To explore the molecular impact of RS ablation in *CADM2*, we used CRISPR to model patient deletions and to target a smaller region (∼500 base pairs) containing RS1 in both human induced neurons (iNs) and rats. Transcriptome analyses in unedited iNs provided a catalog of *CADM2* transcripts, including novel transcripts that retained RS exons. Intriguingly, ablating RS1 altered the gradient of RNA abundance across the first intron of *CADM2*, decreased the level of *CADM2* expression, and impacted transcript usage. Decreased *CADM2* expression was reflected in reduced exon usage downstream of the RS1 site and global alteration to genes involved in neuronal processes including synapse and axon development. Given the scale of our analyses and the widespread association of *CADM2* with neurobehavioral traits, we sought to validate these findings using *in vivo* models and found that rodent models harboring *Cadm2* RS1 deletions exhibited significant changes in relevant behaviors and functional brain connectivity. In summary, our analyses demonstrate a functional role for RS as a noncoding regulatory mechanism in a gene associated with a spectrum of neuropsychiatric and behavioral traits.

Graphical Abstract.
