## Supplementary material for "Aberrant recursive splicing in a human disease locus": Table S6

### Sheet: Human primers, guides, ddPCR
Table S6. Primers, CRISPR guides, and ddPCR assay, human
Notes: Grey text indicates designed but not used in this manuscript.
Guide RNAs for 500bp deletion
CADM2_500bp_gL1	TTAAGATACTTTGTTCAGGT
CADM2_500bp_gR2	GCCATCTAAAGTATATCCAC
Guide RNAs for 100kb deletion
CADM2_100kb_gL1	GAATTGTTCATATTACTGCA
CADM2_100kb_gL2	ACAACTAAGACACGTAGGTA
CADM2_100kb_gR1	TGACAGTAACAGTAGTACAT
CADM2_100kb_gR2	TAATCGAATATTGAGGTCAA
Approximate coordinates of deletions, hg38 (from predicted CRISPR cut site to predicted CRISPR cut site)
500bp_outer_del	chr3 85238694 85239292	599 bp
100kb_outer_del	chr3 85173712 85276210	102499 bp
100kb_inner_del	chr3 85173820 85275994	102175 bp
PCR primers to genotype deletions (note: 100kb primers were simultaneously used to screen for inversions)
CADM2_500bp_L_pF1	CTTCTCCTGGTTCAGCTCCC
CADM2_500bp_L_pR1	ACACAGGAGCATCTTGACCT
CADM2_500bp_R_pF1	ACACCAGACTGGATGCTGAA
CADM2_500bp_R_pR1	TGAAGTCCCTCATATATCCATGTTT
CADM2_100kb_L_pF1	CAAGTATATTTGGCTGCCCACA
CADM2_100kb_L_pR1	AGAGCTCTCCTAAATATTGTGTGGA
CADM2_100kb_R_pF1	ACCTCAGGGTCATTATGTGTGA
CADM2_100kb_R_pR1	CAACGACTGCTGATGACAGA
CTRL_F	TCCACAGGGTGACTGTGAAA
CTRL_R	TAGGGACACCTGGGAATTTG
ddPCR amplicon (approximate; the ddPCR amplicon is approximate on account of this assay being proprietary)
CADM2rs1_approx_ddPCR_region	ACCCTTTTAGGTCAAGATGCTCCTGTGTATAAAATGAAATATTAAACTTT TTTTTTTTATTCAAGGGATACAAACTAACCATTATCTTTCTTCTCTTTCT CTTTCCTTTTAGGTGAGTAACTGAAGGTTAAAGCCAGAATTCCTGGATTT GAAGTGTTATATGCTTTTTTATTAGTGTCCTGTGGGTAAGTAAAGAAAAA GACTTGGCTTAAACACCAGACTGGATGCTGAATCATGCATAGATATAAAT TAATCAGATGTGGCCCTTTATCACTCAATGTCATGATCAAATATTTAAAA
qPCR primer pair to measure recursive splicing (ex1-RE1)
CADM2_RT_Sib_ex1_F	CCGTTCTCCGCTTCTACAGT
CADM2_RT_Sib_RS1exon_R	TCCAGGAATTCTGGCTTTAACC
qPCR primer pair to measure CADM2 gene expression (ex6-ex8)
CADM2_qF	CCTCAATGCCACCCCTCAG
CADM2_qR	TTCTCCGCCATCCTTTGTCC
Control qPCR primers
GUSB_qF1	CCTGCGTCCCACCTAGAATC
GUSB_qR1	CCCCTTGTCTGCTGCATAGT
POLR2A_qF3	CGCATCATGAACAGCGATGA
POLR2A_qR3	TGTCAGCATGTTGGACTCGAT
RT-PCR and/or qPCR primers (from Sibley et al Nature 2015)
A_CADM2_RT_Sib_ex1_F	CCGTTCTCCGCTTCTACAGT
B_CADM2_RT_Sib_RS1_pre-mRNA_R	CAGGAGCATCTTGACCTAAAAGG
C_CADM2_RT_Sib_RS1exon_R	TCCAGGAATTCTGGCTTTAACC
D_CADM2_RT_Sib_RS1exon_F	GCCAGAATTCCTGGATTTGAAGTG
E_CADM2_RT_Sib_ex2-3_R	CTGCCCTTGGCTGCCTTTAA
F_CADM2_RT_Sib_ex3_R	AGTTCCACCTTCAACAACGGT
G_CADM2_RT_Sib_RS2exon_R	ATTACACTGGAATGATTAATGTGCT
H_CADM2_RT_Sib_RS2exon-ex3_F	GTGTAATCAGACTGCATCAAGGC
I_CADM2_RT_Sib_RS2_pre-mRNA_R	TTCGAAGTTTGCAGTGGACA
J_CADM2_RT_Sib_Alt1stex1_F	CACGCTGTCACCTCTCAATA
Additional RT-PCR and/or qPCR primers
J2_CADM2_RT_Alt1stex1_F	CTCTCAAGTGCCGCCAAAGT
J3_CADM2_RT_Alt1stex1_F	GCTGAAGGGCTCTCAAGTGC
K1_CADM2_RT_ex9_R	GCTGGTTGTTGCAGATGTGG
K2_CADM2_RT_ex9_R	GTTGCAGTGGTAAGGGAGGG
L1_CADM2_RT_ex4_R	CCAGCTCGATCCTATTGTCCC
L2_CADM2_RT_ex4_R	GCCTTGGAAGTTTTGACAGGC
M1_CADM2_RT_ex8_F	GGACAAAGGATGGCGGAGAA
M2_CADM2_RT_ex8_F	TGGTTGTGAGTGGTAGGGAG

### Sheet: Rat primers, guides
Table S6. Primers and CRISPR guides, rat
Note: The rat gene and human gene are in opposite genomic orientations
Guide RNAs for ~500bp (322 bp) deletion
Cadm2_rs1_up1	AGTTACAAACATTAGCAAAT
Cadm2_rs1_dwn2	TATTGATAACGGCATAATAC
Guide RNAs for ~100 kb (85 kb) deletion
Cadm2_100kb_R1	GGAGAATCAAAAAAGTGCGG
Cadm2_100kb_L2	TGTGGAAGCGCGAGAGCATG
Cadm2_100kb_L1	GCAATGTGACTAAAGTACGC
Approximate coordinates of deletions (rn7) (from predicted CRISPR cut site to predicted CRISPR cut site)
322_bp_del	chr11 5283612 5283933	322 bp
84790_bp_del	chr11:5,238,904-5,323,693	84790 bp
84898_bp_del	chr11:5,238,912-5,323,809	84898 bp
PCR primers to genotype deletions, approach 1 (used to genotype founders and initial offspring)
Cadm2_rs1_700bp_F	GCCCAAAGGGAAAAGTCAACTAG	To detect 322bp deletion
Cadm2_rs1_700bp_R	TTGCGTGAAGGCAGCTACAGT
Cadm2_ldel_geno_F	GACACCAGAAACACTATTATAAATCAAC	To detect 85kb deletions
Cadm2_ldel_geno_R	GGATGTCTGAGCATCTCTCTAATATG
PCR primers to genotype deletions (and inversions), approach 2 (used to genotype rats used in assessments)
Short del primer 1	AGCTCAGATGACAGGGAACA
Short del primer 2	CAACATCTGGGCTTGAGAGG
wt primer 1	AGCTCAGATGACAGGGAACA
wt primer 2	ACAGGACATTAACAAAGGAGCA
Long del primer 1	GACACCAGAAACACTATTATAAATCAAC
Long del primer 2	GGATGTCTGAGCATCTCTCTAATATG
wt primer 1	AGCTCAGATGACAGGGAACA
wt primer 2	TTTTGACATAACAGCATCACGAT
qPCR primer pair to measure recursive splicing (ex1-RE1)
CADM2_RN_A1	CGGTTCTCCGCTTCTACAGT
CADM2_RN_C6	CCACAGGACATTAACAAAGGAGC
qPCR primer pair to measure CADM2 gene expression (ex6-ex8)
Cadm2_RN_qF2	AGTGCCATTGTCCGTTTTGT
Cadm2_RN_qR2	AGCCATGCAGGTGCTAGAAA
Cadm2_RN_qF3	GTTCCCTACCACTCACAACCA
Cadm2_RN_qR3	TCAATGCCACCCCTCAGGTA
Control RT-PCR and/or qPCR primers
Polr2a_RN_RT_F1	CGTATCCGCATCATGAACAGTGA
Polr2a_RN_RT_R1	TCATCCATCTTATCCACCACCTCTT
RT-PCR and/or qPCR primers
CADM2_RN_A1	CGGTTCTCCGCTTCTACAGT
CADM2_RN_B1	CAGCATCACGATATCCCGTA
CADM2_RN_C6	CCACAGGACATTAACAAAGGAGC
CADM2_RN_C7	CACAGGACATTAACAAAGGAGCAT
CADM2_RN_D6	GCTCCTTTGTTAATGTCCTGTGG
CADM2_RN_D7	ATGCTCCTTTGTTAATGTCCTGT
CADM2_RN_E1	CTGAGCTGGATTCGACCACT
