## Supplementary material for "Aberrant recursive splicing in a human disease locus": Table S7

### Sheet: Founders
Table S7 - Rat genotypes, crosses, IDs
Notes: Large dels and small dels checked for inversions
Name	Founder ID	Founder sex	Size (bp)	Sanger Seq	Coordinates (rn7)	Parental haplotype	Comment
Cadm2-del1	235583_8	M	322	AAAAGTCATGCTATAATACAATGCACATACAGTATTAAAATATTTTTTCAGGTAGTAAGGGATATATTTATTATTGACATTTTTCTAGAAAGTGTACTAGAAAATTTTTTGTGATATCTTAAAACTATAAAATACCAAAATATAATTTATTCTGTTACATGAAATATCCTATCAAACTATTGATAACGGCATAAT-GCTAATGTTTGTAACTTTCTCCTTCAGAATTGTAAGTAAACAAATATGGCTGCTTCA	chr11:5,283,934-5,284,036	Het
Cadm2-del2	235583_2	F	322	AACAAATGCCTGACTGTGACATTATTGTTAATGAAGTTATTAAAAGTCATGCTATAATACAATGCACATACAGTATTAAAATATTTTTTCAGGTAGTAAGGGATATATTTATTATTGACATTTTTCTAGAAAGTGTACTAGAAAATTTTTTGTGATATCTTAAAACTATAAAATACCAAAATATAATTTATTCTGTTACATGAAATATCCTATCAAACTATTGATAACGGCATAAT-GCTAATGTTTGTAACTTTCTCCTTCAGAATTGTAAGTAAACAAATATGGCTGCTTCAATTTAAA	chr11:5,283,934-5,284,036	Het
Cadm2-del100k-2	240930_2	F	84790	GGTACACGTAGATGTTTAGGTGTTTACAAGAAAAACCACCACCACCAATAAAAATCCAGAAGGAAGCTATTAAAAGTACAGCCTTATTTTATTTAAAGGAAGTCTGTGGAAGTGCGAGAGCATGAGGCATTTGAGCCCTTC-AGTAACACAAACAACTGAAATGTTGAGGCCGTACTTATGGCGCAATTCTTTTTGTCATTCCTGATAATGCCCGATTCTTTTAAACATAATCCATGCTGATTCTCCATATATGCACTTCAATGTAATTGGAAGTCATAGCTCAAGATCATTTTTAAAACAATGCTTTGAATCCACAGTGAAATCTTTG	chr11:5,323,693-5,238,904	Het
Cadm2-del100k-1A	240929_3	F	84898	CTATTGTGGTACACGTAGATGTTTAGGTGTTTACAAGAAAAACCACCACCACCAATAAAAATCCAGAAGGAAGCTATTAAAAGTACAGCTTTATTTTATTTAAAGGAAGTCTGTGGAAGCTCGAGAGCCACTTTTTTGATTCTCCATATATGCACTTCAATGTAATTGGAAGTCATAGCTCAAGATCATTTTTAAAACAATGCTTTGAATCCACAGTGAAATCTTTGGCATCTCTG	chr11:5,238,912-5,323,809	Het
Cadm2-del100k-1B	240930_6	F	84898	TGAGAAGTCACGGGGCCAGTGGTTAAAACGTCAAATTGCAAGAAGCTGAGAGAGTGTCAGGATGAAGAGTTGACAGAGGTGCCAAAGATTTCACTGTGGATTCAAAGCATTGTTTTAAAAATGATCTTGAGCTATGACTTCCAATTACATTGAAGTGCATATATGGAGAATCAAAAAAGTGGCTCTCGCGCTTCCACAGACTTCCTTTAAATAAAATAAAGCTGTACTTTTAATAGCTTCCTTCTGGATTTTTATTGGTGGTGGTGGTTTTTCTTG	chr11:5,238,912-5,323,809	Het
Cadm2-del100k-1	240751_3	M	84898	ACGTCAAATTGCAAGAAGCTGAGAGAGTGTCAGGATGAAGAGTTGACAGAGATGCCAAAGATTTCACTGTGGATTCAAAGCATTGTTTTAAAAATGATCTTGAGCTATGACTTCCAATTACATTGAAGTGCATATATGGAGAATCAAAAAAGTGGCTCTCGAGCTTCCACAGACTTCCTTTAAATAAAATAAAGCTGTACTTTTAATAGCTTCCTTCTGGATTTTTATTGGTGGTGGTGGTTTTTCTTGTAAACACCTAAACATCTACGTGTA	chr11:5,238,912-5,323,809	Het	Did not breed this founder
Cadm2-del100k-1C	240927_1	F	84898	AAACGTCAAATTGCAAGAAGCTGAGAGAGTGTCAGGATGAAGAGTTGACAGAGGTGCCAAAGATTTCACTGTGGATTCAAAGCATTGTTTTTAAAAATGATCTTGAGCTATGACTTCCAATTACATTGAAGTGCATATATGGAGAATCAAAAAAGTGGCTCTCGCACTTCCACAGACTTCCTTTAAATAAAATAAGGCTGTACTTTTAATAGCTTCCTTCTGGATTTTTATTGGTGGTGGTGGTTTTTCTTGTAAACACCTAAACATCTACGTGTACCACAAT	chr11:5,238,912-5,323,809	Het

### Sheet: Brains (for qPCR)
Table S7 - Rat genotypes, crosses, IDs
Notes: L is long, S is short, M is male, F is female
Animal ID	From breeding pair	Dam	Sire	Litter number	Sex	Coat color	Breeder type	ID mom at transponder	ID dad at transponder	F pup generation	Age	Short vs long allele	GENE_SYMBOL	GENETIC_STATUS	Cerebellum harvested for qPCR	Notes
238022_3					F			XHSF0004	XHSM0003	F1	16 w	Short	Cadm2-del1/2	Het	Yes
238022_10					M			XHSF0004	XHSM0003	F1	16 w	Short	Cadm2-del1/2	Het	Yes
238022_9					F			XHSF0004	XHSM0003	F1	16 w	Short	Cadm2-del1/2	KO	Yes
LM4_2_01	4	246328_7	246329_6	2	M	brown	Het/Het				74 d	Long	Cadm2-del100k	KO	Yes
LM4_2_02	4	246328_7	246329_6	2	M	brown	Het/Het				74 d	Long	Cadm2-del100k	WT	Yes
LM4_2_04	4	246328_7	246329_6	2	M	brown	Het/Het				74 d	Long	Cadm2-del100k	Het	Yes
LM4_2_05	4	246328_7	246329_6	2	M	black	Het/Het				74 d	Long	Cadm2-del100k	Het	Yes
LF4_2_02	4	246328_7	246329_6	2	F	albino	Het/Het				74 d	Long	Cadm2-del100k	KO	Yes
LF4_2_03	4	246328_7	246329_6	2	F	brown	Het/Het				74 d	Long	Cadm2-del100k	Het	Yes
LF4_2_04	4	246328_7	246329_6	2	F	black	Het/Het				74 d	Long	Cadm2-del100k	WT	Yes
SM14_2_01	14	SF8_2_04	SM9_2_01	2	M	brownhood	Het/Het				110 d	Short	Cadm2-del1/2	KO	Yes
SM14_2_03	14	SF8_2_04	SM9_2_01	2	M	brownhood	Het/Het				110 d	Short	Cadm2-del1/2	Het	Yes
SF14_2_01	14	SF8_2_04	SM9_2_01	2	F	brownhood	Het/Het				110 d	Short	Cadm2-del1/2	WT	Yes	RS usage is equivalent to heterozygous RS1 deletion; thus, this sample was removed from analyses
SF14_2_02	14	SF8_2_04	SM9_2_01	2	F	brown	Het/Het				110 d	Short	Cadm2-del1/2	KO	Yes
SF14_2_03	14	SF8_2_04	SM9_2_01	2	F	brown	Het/Het				110 d	Short	Cadm2-del1/2	WT	Yes
SF14_2_04	14	SF8_2_04	SM9_2_01	2	F	brown	Het/Het				110 d	Short	Cadm2-del1/2	Het	Yes
SM10_2_01	10	SF6_2_01	SM7_2_05	2	M	brown	Het/Het				110 d	Short	Cadm2-del1/2	Het	Yes
SM10_2_02	10	SF6_2_01	SM7_2_05	2	M	brown	Het/Het				110 d	Short	Cadm2-del1/2	KO	Yes
SM10_2_03	10	SF6_2_01	SM7_2_05	2	M	brown	Het/Het				110 d	Short	Cadm2-del1/2	KO	Yes
SM10_2_06	10	SF6_2_01	SM7_2_05	2	M	brown	Het/Het				110 d	Short	Cadm2-del1/2	WT	Yes
SF10_2_01	10	SF6_2_01	SM7_2_05	2	F	brown	Het/Het				110 d	Short	Cadm2-del1/2	WT	Yes
SF10_2_03	10	SF6_2_01	SM7_2_05	2	F	brown	Het/Het				110 d	Short	Cadm2-del1/2	Het	Yes
SM10_3_02	10	SF6_2_01	SM7_2_05	3	M	brown	Het/Het				112 d	Short	Cadm2-del1/2	KO	Yes
SM10_3_05	10	SF6_2_01	SM7_2_05	3	M	brown	Het/Het				112 d	Short	Cadm2-del1/2	Het
SM10_3_06	10	SF6_2_01	SM7_2_05	3	M	brown	Het/Het				112 d	Short	Cadm2-del1/2	WT	Yes
SM10_3_07	10	SF6_2_01	SM7_2_05	3	M	brown	Het/Het				112 d	Short	Cadm2-del1/2	WT	Yes
SF10_3_03	10	SF6_2_01	SM7_2_05	3	F	brown	Het/Het				112 d	Short	Cadm2-del1/2	KO
SF10_3_04	10	SF6_2_01	SM7_2_05	3	F	brown	Het/Het				112 d	Short	Cadm2-del1/2	Het
SM13_2_01	13	SF9_2_02	SM8_2_04	2	M	albino	Het/Het				112 d	Short	Cadm2-del1/2	WT
SM13_2_02	13	SF9_2_02	SM8_2_04	2	M	albino	Het/Het				112 d	Short	Cadm2-del1/2	KO
SM13_2_05	13	SF9_2_02	SM8_2_04	2	M	brown	Het/Het				112 d	Short	Cadm2-del1/2	Het
SF13_2_01	13	SF9_2_02	SM8_2_04	2	F	albino	Het/Het				112 d	Short	Cadm2-del1/2	WT
SF13_2_02	13	SF9_2_02	SM8_2_04	2	F	albino	Het/Het				112 d	Short	Cadm2-del1/2	Het
SF13_2_04	13	SF9_2_02	SM8_2_04	2	F	brownhood	Het/Het				112 d	Short	Cadm2-del1/2	KO
LM17_1_01	17	LF7_2_01	LM12_1_02	1	M	albino	Het/Het				112 d	Long	Cadm2-del100k	WT
LM17_1_02	17	LF7_2_01	LM12_1_02	1	M	albino	Het/Het				112 d	Long	Cadm2-del100k	Het
LM17_1_04	17	LF7_2_01	LM12_1_02	1	M	albino	Het/Het				112 d	Long	Cadm2-del100k	KO
LF17_1_01	17	LF7_2_01	LM12_1_02	1	F	albino	Het/Het				112 d	Long	Cadm2-del100k	WT
LF17_1_03	17	LF7_2_01	LM12_1_02	1	F	albino	Het/Het				112 d	Long	Cadm2-del100k	Het
LF17_1_06	17	LF7_2_01	LM12_1_02	1	F	blackhood	Het/Het				112 d	Long	Cadm2-del100k	KO
LM14_1_03	14	LF10_2_01	LM2_2_02	1	M	albino	Het/Het				113 d	Long	Cadm2-del100k	Het
LM14_1_05	14	LF10_2_01	LM2_2_02	1	M	blackhood	Het/Het				113 d	Long	Cadm2-del100k	WT
LM14_1_06	14	LF10_2_01	LM2_2_02	1	M	blackhood	Het/Het				113 d	Long	Cadm2-del100k	KO
LF14_1_02	14	LF10_2_01	LM2_2_02	1	F	albino	Het/Het				113 d	Long	Cadm2-del100k	KO
LF14_1_03	14	LF10_2_01	LM2_2_02	1	F	albino	Het/Het				113 d	Long	Cadm2-del100k	Het
LF14_1_04	14	LF10_2_01	LM2_2_02	1	F	blackhood	Het/Het				113 d	Long	Cadm2-del100k	WT
LM17_2_01	17	LF7_2_01	LM12_1_02	2	M	albino	Het/Het				110 d	Long	Cadm2-del100k	WT
LM17_2_02	17	LF7_2_01	LM12_1_02	2	M	albino	Het/Het				110 d	Long	Cadm2-del100k	KO
LM17_2_04	17	LF7_2_01	LM12_1_02	2	M	blackhood	Het/Het				110 d	Long	Cadm2-del100k	Het
LF17_2_01	17	LF7_2_01	LM12_1_02	2	F	albino	Het/Het				110 d	Long	Cadm2-del100k	KO
LF17_2_03	17	LF7_2_01	LM12_1_02	2	F	brownhood	Het/Het				110 d	Long	Cadm2-del100k	Het
LF17_2_04	17	LF7_2_01	LM12_1_02	2	F	brownhood	Het/Het				110 d	Long	Cadm2-del100k	WT
