## Supplementary material for "Aberrant recursive splicing in a human disease locus": Table S8

### Sheet: Associations with HPO terms in 
Table S8 - Associations with HPO terms (metaphenotypes) in rCNV analysis
Notes: ln=natural log. or=odds ratio. Data are from Collins et al. Cell 2022
region_id	hpo term	cnv type	lnor	lnor_lower	lnor_upper	-log10(pvalue)	pvalue_secondary	peak_lnor	P value	HPO term (significant and nominally significant associations)
merged_DEL_segment_3p12.1	HP:0000752	DEL	3.43622	3.10922	3.76322	4.66016	1.85456	3.73603	2.19e-05	Hyperactivity
merged_DEL_segment_3p12.1	HP:0007302	DEL	1.48278	1.20269	1.76286	2.36578	0.429859	2.09667	0.004307	Bipolar affective disorder
merged_DEL_segment_3p12.1	HP:0100022	DEL	2.06385	1.72047	2.40723	1.69199	0.267715	2.57439	0.020324	Abnormality of movement
merged_DEL_segment_3p12.1	HP:0031466	DEL	1.17376	0.895317	1.45221	1.50651	0.350864	1.74661	0.031153	Impairment in personality functioning
merged_DEL_segment_3p12.1	HP:0011442	DEL	2.31839	1.94047	2.69631	1.24522	0	2.5039	0.056856
merged_DEL_segment_3p12.1	HP:0000708	DEL	0.782752	0.545015	1.02049	1.15246	0.822008	1.0628	0.070395
merged_DEL_segment_3p12.1	HP:0003077	DEL	2.36851	1.948	2.78901	0.976297	1.17526	3.74025	0.105609
merged_DEL_segment_3p12.1	HP:0001507	DEL	1.90786	1.54093	2.2748	0.857301	0.335081	2.08618	0.138899
merged_DEL_segment_3p12.1	HP:0001197	DEL	1.98029	1.62008	2.34049	0.820885	0.227558	3.77492	0.151048
merged_DEL_segment_3p12.1	HP:0000759	DEL	0.805254	0.421539	1.18897	0.733292	1.018	1.38206	0.184803
merged_DEL_segment_3p12.1	HP:0100852	DEL	1.543	1.17078	1.91523	0.70218	0.250322	2.16041	0.198527
merged_DEL_segment_3p12.1	HP:0002597	DEL	1.36625	0.988397	1.7441	0.677444	0	1.55155	0.210163
merged_DEL_segment_3p12.1	HP:0000119	DEL	2.35921	1.77455	2.94388	0.609248	0	2.48904	0.245897
merged_DEL_segment_3p12.1	HP:0001574	DEL	2.42313	2.02216	2.82411	0.605998	0.165931	3.21311	0.247743
merged_DEL_segment_3p12.1	HP:0011804	DEL	3.17346	2.73435	3.61256	0.59109	0	4.82462	0.256396
merged_DEL_segment_3p12.1	HP:0001249	DEL	1.37727	0.925252	1.82929	0.589259	0.115773	2.1092	0.257479
merged_DEL_segment_3p12.1	HP:0003011	DEL	2.79796	2.37873	3.21718	0.58131	0.165852	4.70316	0.262235
merged_DEL_segment_3p12.1	HP:0002960	DEL	1.33612	0.785857	1.88638	0.576903	0.851885	1.76407	0.264909
merged_DEL_segment_3p12.1	HP:0001626	DEL	1.42933	1.0851	1.77356	0.514203	0.384712	2.50686	0.306053
merged_DEL_segment_3p12.1	HP:0004323	DEL	2.56989	2.09766	3.04212	0.503075	0	6.76166	0.313997
merged_DEL_segment_3p12.1	HP:0410008	DEL	1.90451	1.31169	2.49734	0.487984	0	2.0833	0.325099
merged_DEL_segment_3p12.1	HP:0033127	DEL	1.36697	1.03245	1.70148	0.462346	0.411762	1.94642	0.344869
merged_DEL_segment_3p12.1	HP:0007367	DEL	3.71869	2.60202	4.83535	0.454722	0	3.94069	0.350977
merged_DEL_segment_3p12.1	HP:0009121	DEL	1.80604	1.37755	2.23454	0.453185	0	1.85468	0.352221
merged_DEL_segment_3p12.1	HP:0000707	DEL	0.42971	0.21436	0.64506	0.436502	0.503592	0.586323	0.366014
merged_DEL_segment_3p12.1	HP:0011446	DEL	1.17998	0.727975	1.63198	0.430542	0.13821	1.69459	0.371072
merged_DEL_segment_3p12.1	HP:0001627	DEL	2.97499	2.47584	3.47415	0.394822	0	3.77025	0.402882
merged_DEL_segment_3p12.1	HP:0000729	DEL	1.20639	0.778148	1.63463	0.390258	0	1.25024	0.407138
merged_DEL_segment_3p12.1	UNKNOWN	DEL	0.175742	-0.182109	0.533593	0.369796	0.323498	1.3928	0.42678
merged_DEL_segment_3p12.1	HP:0002715	DEL	1.24636	0.69885	1.79387	0.368419	0.542887	1.7445	0.428135
merged_DEL_segment_3p12.1	HP:0009830	DEL	0.828237	0.397039	1.25944	0.342436	0.308469	1.93976	0.454531
merged_DEL_segment_3p12.1	HP:0001250	DEL	1.08332	0.676573	1.49008	0.340619	0.132649	1.58605	0.456437
merged_DEL_segment_3p12.1	HP:0000271	DEL	1.2534	0.889308	1.61749	0.336481	0.292445	2.03363	0.460807
merged_DEL_segment_3p12.1	HP:0000118	DEL	0.249217	0.0436895	0.454745	0.309929	0.477067	0.400599	0.489859
merged_DEL_segment_3p12.1	HP:0001939	DEL	0.47201	0.172854	0.771167	0.305367	0.468911	0.68594	0.495031
merged_DEL_segment_3p12.1	HP:0100753	DEL	0.502913	0.142323	0.863502	0.271133	0	0.710433	0.535633
merged_DEL_segment_3p12.1	HP:0003107	DEL	0.329598	0.000466411	0.658729	0.259747	0	0.704777	0.549861
merged_DEL_segment_3p12.1	HP:0012639	DEL	0.701198	0.358753	1.04364	0.247854	0.281173	1.33846	0.565127
merged_DEL_segment_3p12.1	HP:0001370	DEL	1.48652	0.833817	2.13923	0.244399	0	1.66198	0.56964
merged_DEL_segment_3p12.1	HP:0000152	DEL	0.968229	0.604141	1.33232	0.240661	0.19569	1.66996	0.574564
merged_DEL_segment_3p12.1	HP:0001367	DEL	0.890148	0.237461	1.54283	0.210897	0	1.06561	0.615323
merged_DEL_segment_3p12.1	HP:0012759	DEL	0.45781	0.141037	0.774583	0.200164	0.221197	0.918606	0.630719
merged_DEL_segment_3p12.1	HP:0011121	DEL	1.97397	1.26946	2.67849	0.190232	0	2.01725	0.645309
merged_DEL_segment_3p12.1	HP:0002360	DEL	0.996616	0.371761	1.62147	0.10154	0	1.13235	0.791516
merged_DEL_segment_3p12.1	HP:0002011	DEL	1.132	0.521981	1.74203	0.0958941	0	1.32793	0.801874
merged_DEL_segment_3p12.1	HP:0002086	DEL	0.839544	0.214698	1.46439	0.09168	0	0.975266	0.809692
merged_DEL_segment_3p12.1	HP:0002621	DEL	0	NA	NA	0	0	NA	1
merged_DEL_segment_3p12.1	HP:0012647	DEL	0	NA	NA	0	0	NA	1
merged_DEL_segment_3p12.1	HP:0025031	DEL	0	NA	NA	0	0	NA	1
merged_DEL_segment_3p12.1	HP:0012443	DEL	0	NA	NA	0	0	NA	1
merged_DEL_segment_3p12.1	HP:0001997	DEL	0	NA	NA	0	0	NA	1
merged_DEL_segment_3p12.1	HP:0025033	DEL	0	NA	NA	0	0	NA	1
merged_DEL_segment_3p12.1	HP:0004305	DEL	0	NA	NA	0	0	NA	1
merged_DEL_segment_3p12.1	HP:0012447	DEL	0	NA	NA	0	0	NA	1
