## Supplementary material for "Aberrant recursive splicing in a human disease locus": Table S12

### Sheet: Exon expression vs wt, FDR (iN)
Table S12 - Exon expression statistics
Notes: Values are FDR comparisons to wt. Yellow indicates significance (FDR<0.1).
exon	500bp hom del	100kb het del	500bp het inv	500 bp het del	combined hets
exon_1_long_full	0.791618	0.562503	0.818043	0.772615	0.888337
exon_1_short_full	0.488186	0.562503	0.990783	0.772615	0.888337
RE1	0.0438167	0.562503	0.13742	0.357847	0.134173
1st_alt_exon1	0.126982	0.601735	0.818043	0.772615	0.863305
RE2	0.238345	0.562503	0.990783	0.827879	0.863305
exon_2	0.488186	0.883507	0.826642	0.772615	0.863305
exon_3	0.097792	0.890684	0.818043	0.772615	0.863305
exon_4	0.0438167	0.970054	0.818043	0.772615	0.700022
exon_5	0.0478988	0.890684	0.818043	0.661471	0.700022
exon_6	0.0438167	0.562503	0.194044	0.522943	0.120163
exon_7	0.0438167	0.562503	0.194044	0.517267	0.210092
exon_8	0.0478988	0.562503	0.818043	0.661471	0.694484
exon_9	0.254291	0.852	0.818043	0.517267	0.694484
exon_10	0.0438167	0.562503	0.869335	0.772615	0.7245
exon_11_3'UTR_long_only	0.0438709	0.601735	0.818043	0.660557	0.694484
exon_11_long_full	0.0438167	0.601735	0.818043	0.660557	0.694484

### Sheet: Exon expression vs wt, FDR (iPS
Table S14 - Exon expression statistics
Notes: Values are FDR comparisons to wt. Yellow indicates significance (FDR<0.1).
exon	500bp hom del	100kb het del	500bp het inv	500 bp het del	combined hets
exon_1_long_full	0.328122	0.750623	0.727969	0.687183	0.878703
RE1	0.031207	0.750623	0.494369	0.551539	0.405159
1st_alt_exon1	0.071798	0.750623	0.643394	0.76435	0.73316
RE2	0.079723	0.831118	0.494369	0.687183	0.682484
exon_2	0.643449	0.750623	0.494369	0.687183	0.682484
exon_3	0.170722	0.750623	0.517367	0.793431	0.904944
exon_4	0.049546	0.92159	0.517367	0.805504	0.73316
exon_5	0.05768	0.750623	0.494369	0.687183	0.682484
exon_6	0.031207	0.92159	0.494369	0.687183	0.73316
exon_7	0.031207	0.92159	0.494369	0.961435	0.73316
exon_8	0.032524	0.92159	0.494369	0.961435	0.73316
exon_9	0.031207	0.92159	0.611778	0.76435	0.956213
exon_10	0.111677	0.750623	0.517367	0.687183	0.682484
exon_11_long_full	0.032524	0.750623	0.494369	0.687183	0.682484

### Sheet: Exon expression vs wt, p (iN)
Table S14 - Exon expression statistics
Notes: Values are p value comparisons to wt. Yellow indicates significance (p<0.05).
exon	500bp hom del	100kb het del	500bp het inv	500 bp het del	combined hets
exon_1_long_full	0.791618	0.231888	0.308946	0.714598	0.896482
RE1	0.004319	0.075888	0.009745	0.022365	0.022662
1st_alt_exon1	0.0873	0.409094	0.509669	0.613736	0.649487
RE2	0.178758	0.281251	0.908662	0.827879	0.73281
exon_2	0.457674	0.717849	0.491832	0.620754	0.603529
exon_3	0.06112	0.83019	0.239745	0.724327	0.682938
exon_4	0.009196	0.970054	0.068466	0.586792	0.224212
exon_5	0.026943	0.835016	0.026478	0.316269	0.235615
exon_6	0.01378	0.043889	0.007483	0.130736	0.006515
exon_7	0.012911	0.114509	0.012139	0.074319	0.037459
exon_8	0.026314	0.179543	0.238577	0.330736	0.216126
exon_9	0.206611	0.639	0.980744	0.096987	0.366209
exon_10	0.00788	0.251454	0.79648	0.568756	0.44823
exon_11_long_full	0.016431	0.371914	0.062105	0.223465	0.164224

### Sheet: Exon expression vs wt, p (iPSC)
Table S14 - Exon expression statistics
Notes: Values are p value comparisons to wt. Yellow indicates significance (p<0.05).
exon	500bp hom del	100kb het del	500bp het inv	500 bp het del	combined hets
exon_1_long_full	0.304684	0.428927	0.727969	0.221617	0.753174
RE1	0.008493	0.241882	0.049932	0.039396	0.02894
1st_alt_exon1	0.046156	0.355947	0.597437	0.509595	0.387006
RE2	0.056945	0.53429	0.153233	0.392676	0.292493
exon_2	0.643449	0.159026	0.231263	0.145024	0.17222
exon_3	0.146333	0.381998	0.406503	0.62341	0.840305
exon_4	0.024773	0.762162	0.357053	0.690432	0.550313
exon_5	0.03296	0.423689	0.282496	0.335087	0.258933
exon_6	0.006827	0.92159	0.200575	0.389923	0.447342
exon_7	0.007461	0.887946	0.153775	0.961435	0.562441
exon_8	0.011789	0.797356	0.257658	0.941646	0.576054
exon_9	0.008916	0.842806	0.524381	0.545964	0.956213
exon_10	0.087746	0.217114	0.394953	0.377589	0.286419
exon_11_long_full	0.013939	0.117078	0.13555	0.390694	0.159677
