## Supplementary material for "Aberrant recursive splicing in a human disease locus": Table S13

### Sheet: Sheet1
Table S13 - Transcript Quantification
sample	transcript_id	TPM	celltype	genotype	cleany	absolute_counts	librarySize	zygosity	normalized_counts
iN_r2E9_rep1_hom_del_round2	CADM2-201_1_prime_+RE1+RE2	19713.4	iN	HOM_500bp_DEL	1639	32.3102	24088690	HOM	1.3413e-06
iN_r2E9_rep1_hom_del_round2	CADM2-203_1_prime_+2	0.01	iN	HOM_500bp_DEL	1639	1.639e-05	24088690	HOM	6.80402e-13
iN_r2E9_rep1_hom_del_round2	CADM2-201_1_prime_term	206046	iN	HOM_500bp_DEL	1639	337.71	24088690	HOM	1.40194e-05
iN_r2E9_rep1_hom_del_round2	CADM2-201_1_prime_RE1_term	28599.9	iN	HOM_500bp_DEL	1639	46.8753	24088690	HOM	1.94595e-06
iN_r2E9_rep1_hom_del_round2	CADM2-201	65822.7	iN	HOM_500bp_DEL	1639	107.883	24088690	HOM	4.47859e-06
iN_r2E9_rep1_hom_del_round2	CADM2-201_1_prime_RE2_term	55929.9	iN	HOM_500bp_DEL	1639	91.669	24088690	HOM	3.80548e-06
iN_r2E9_rep1_hom_del_round2	Novel_1	136266	iN	HOM_500bp_DEL	1639	223.339	24088690	HOM	9.27154e-06
iN_r2E9_rep1_hom_del_round2	CADM2-202_2_prime_-9	26037.6	iN	HOM_500bp_DEL	1639	42.6756	24088690	HOM	1.7716e-06
iN_r2E9_rep1_hom_del_round2	CADM2_4_prime	27316.4	iN	HOM_500bp_DEL	1639	44.7715	24088690	HOM	1.85861e-06
iN_r2E9_rep1_hom_del_round2	CADM2_U3	19619.1	iN	HOM_500bp_DEL	1639	32.1558	24088690	HOM	1.33489e-06
iN_r2E9_rep1_hom_del_round2	CADM2_U4	39433.5	iN	HOM_500bp_DEL	1639	64.6315	24088690	HOM	2.68306e-06
iN_r2E9_rep1_hom_del_round2	CADM2_7_prime	12145.2	iN	HOM_500bp_DEL	1639	19.9059	24088690	HOM	8.2636e-07
iN_r2E9_rep1_hom_del_round2	Novel_3	63665.3	iN	HOM_500bp_DEL	1639	104.347	24088690	HOM	4.3318e-06
iN_r2E9_rep1_hom_del_round2	Novel_4	23207.2	iN	HOM_500bp_DEL	1639	38.0366	24088690	HOM	1.57902e-06
iN_r2E9_rep1_hom_del_round2	Novel_5	2927.47	iN	HOM_500bp_DEL	1639	4.79812	24088690	HOM	1.99186e-07
iN_r2E9_rep1_hom_del_round2	Novel_2	107568	iN	HOM_500bp_DEL	1639	176.303	24088690	HOM	7.31893e-06
iN_r2E9_rep1_hom_del_round2	CADM2_3	165703	iN	HOM_500bp_DEL	1639	271.587	24088690	HOM	1.12745e-05
iN_r2E9_rep2_hom_del_round2	CADM2-201_1_prime_+RE1+RE2	81215.7	iN	HOM_500bp_DEL	2114	171.69	30663722	HOM	5.59912e-06
iN_r2E9_rep2_hom_del_round2	CADM2-203_1_prime_+2	30166.2	iN	HOM_500bp_DEL	2114	63.7714	30663722	HOM	2.0797e-06
iN_r2E9_rep2_hom_del_round2	CADM2-201_1_prime_term	237584	iN	HOM_500bp_DEL	2114	502.252	30663722	HOM	1.63794e-05
iN_r2E9_rep2_hom_del_round2	CADM2-201_1_prime_RE1_term	23081.9	iN	HOM_500bp_DEL	2114	48.7952	30663722	HOM	1.5913e-06
iN_r2E9_rep2_hom_del_round2	CADM2-201	101483	iN	HOM_500bp_DEL	2114	214.535	30663722	HOM	6.99638e-06
iN_r2E9_rep2_hom_del_round2	CADM2-201_1_prime_RE2_term	57560.4	iN	HOM_500bp_DEL	2114	121.683	30663722	HOM	3.96829e-06
iN_r2E9_rep2_hom_del_round2	Novel_1	126643	iN	HOM_500bp_DEL	2114	267.722	30663722	HOM	8.73091e-06
iN_r2E9_rep2_hom_del_round2	CADM2-202_2_prime_-9	10488.8	iN	HOM_500bp_DEL	2114	22.1734	30663722	HOM	7.23115e-07
iN_r2E9_rep2_hom_del_round2	CADM2_4_prime	14942.4	iN	HOM_500bp_DEL	2114	31.5883	30663722	HOM	1.03015e-06
iN_r2E9_rep2_hom_del_round2	CADM2_U3	32122	iN	HOM_500bp_DEL	2114	67.906	30663722	HOM	2.21454e-06
iN_r2E9_rep2_hom_del_round2	CADM2_U4	64192	iN	HOM_500bp_DEL	2114	135.702	30663722	HOM	4.42548e-06
iN_r2E9_rep2_hom_del_round2	CADM2_7_prime	2833.42	iN	HOM_500bp_DEL	2114	5.98985	30663722	HOM	1.9534e-07
iN_r2E9_rep2_hom_del_round2	Novel_3	52395.9	iN	HOM_500bp_DEL	2114	110.765	30663722	HOM	3.61225e-06
iN_r2E9_rep2_hom_del_round2	Novel_4	0	iN	HOM_500bp_DEL	2114	0	30663722	HOM	0
iN_r2E9_rep2_hom_del_round2	Novel_5	16966.8	iN	HOM_500bp_DEL	2114	35.8677	30663722	HOM	1.16971e-06
iN_r2E9_rep2_hom_del_round2	Novel_2	77921.6	iN	HOM_500bp_DEL	2114	164.726	30663722	HOM	5.37203e-06
iN_r2E9_rep2_hom_del_round2	CADM2_3	70403.7	iN	HOM_500bp_DEL	2114	148.833	30663722	HOM	4.85373e-06
iN_r2E9_rep3_hom_del_round2	CADM2-201_1_prime_+RE1+RE2	27954	iN	HOM_500bp_DEL	1977	55.265	33779450	HOM	1.63605e-06
iN_r2E9_rep3_hom_del_round2	CADM2-203_1_prime_+2	3.11	iN	HOM_500bp_DEL	1977	0.00614847	33779450	HOM	1.82018e-10
iN_r2E9_rep3_hom_del_round2	CADM2-201_1_prime_term	215258	iN	HOM_500bp_DEL	1977	425.565	33779450	HOM	1.25983e-05
iN_r2E9_rep3_hom_del_round2	CADM2-201_1_prime_RE1_term	23367.9	iN	HOM_500bp_DEL	1977	46.1983	33779450	HOM	1.36765e-06
iN_r2E9_rep3_hom_del_round2	CADM2-201	82579	iN	HOM_500bp_DEL	1977	163.259	33779450	HOM	4.83308e-06
iN_r2E9_rep3_hom_del_round2	CADM2-201_1_prime_RE2_term	56192.9	iN	HOM_500bp_DEL	1977	111.093	33779450	HOM	3.28878e-06
iN_r2E9_rep3_hom_del_round2	Novel_1	118002	iN	HOM_500bp_DEL	1977	233.29	33779450	HOM	6.90628e-06
iN_r2E9_rep3_hom_del_round2	CADM2-202_2_prime_-9	24436	iN	HOM_500bp_DEL	1977	48.31	33779450	HOM	1.43016e-06
iN_r2E9_rep3_hom_del_round2	CADM2_4_prime	13595.3	iN	HOM_500bp_DEL	1977	26.8779	33779450	HOM	7.95688e-07
iN_r2E9_rep3_hom_del_round2	CADM2_U3	17370.7	iN	HOM_500bp_DEL	1977	34.3419	33779450	HOM	1.01665e-06
iN_r2E9_rep3_hom_del_round2	CADM2_U4	36109.9	iN	HOM_500bp_DEL	1977	71.3894	33779450	HOM	2.1134e-06
iN_r2E9_rep3_hom_del_round2	CADM2_7_prime	8266.56	iN	HOM_500bp_DEL	1977	16.343	33779450	HOM	4.83815e-07
iN_r2E9_rep3_hom_del_round2	Novel_3	54878.7	iN	HOM_500bp_DEL	1977	108.495	33779450	HOM	3.21187e-06
iN_r2E9_rep3_hom_del_round2	Novel_4	12561.1	iN	HOM_500bp_DEL	1977	24.8333	33779450	HOM	7.3516e-07
iN_r2E9_rep3_hom_del_round2	Novel_5	8476.92	iN	HOM_500bp_DEL	1977	16.7589	33779450	HOM	4.96126e-07
iN_r2E9_rep3_hom_del_round2	Novel_2	88979.7	iN	HOM_500bp_DEL	1977	175.913	33779450	HOM	5.20769e-06
iN_r2E9_rep3_hom_del_round2	CADM2_3	211968	iN	HOM_500bp_DEL	1977	419.061	33779450	HOM	1.24058e-05
iN_r2E9_rep4_hom_del_round2	CADM2-201_1_prime_+RE1+RE2	3.42	iN	HOM_500bp_DEL	1462	0.00500004	23779533	HOM	2.10267e-10
iN_r2E9_rep4_hom_del_round2	CADM2-203_1_prime_+2	26644.2	iN	HOM_500bp_DEL	1462	38.9539	23779533	HOM	1.63813e-06
iN_r2E9_rep4_hom_del_round2	CADM2-201_1_prime_term	248345	iN	HOM_500bp_DEL	1462	363.08	23779533	HOM	1.52686e-05
iN_r2E9_rep4_hom_del_round2	CADM2-201_1_prime_RE1_term	41966.5	iN	HOM_500bp_DEL	1462	61.355	23779533	HOM	2.58016e-06
iN_r2E9_rep4_hom_del_round2	CADM2-201	108026	iN	HOM_500bp_DEL	1462	157.935	23779533	HOM	6.64163e-06
iN_r2E9_rep4_hom_del_round2	CADM2-201_1_prime_RE2_term	59135.3	iN	HOM_500bp_DEL	1462	86.4559	23779533	HOM	3.63573e-06
iN_r2E9_rep4_hom_del_round2	Novel_1	111571	iN	HOM_500bp_DEL	1462	163.117	23779533	HOM	6.85957e-06
iN_r2E9_rep4_hom_del_round2	CADM2-202_2_prime_-9	20879.8	iN	HOM_500bp_DEL	1462	30.5263	23779533	HOM	1.28372e-06
iN_r2E9_rep4_hom_del_round2	CADM2_4_prime	2533.19	iN	HOM_500bp_DEL	1462	3.70352	23779533	HOM	1.55744e-07
iN_r2E9_rep4_hom_del_round2	CADM2_U3	23335.2	iN	HOM_500bp_DEL	1462	34.1161	23779533	HOM	1.43468e-06
iN_r2E9_rep4_hom_del_round2	CADM2_U4	16649.4	iN	HOM_500bp_DEL	1462	24.3414	23779533	HOM	1.02363e-06
iN_r2E9_rep4_hom_del_round2	CADM2_7_prime	6868.97	iN	HOM_500bp_DEL	1462	10.0424	23779533	HOM	4.22314e-07
iN_r2E9_rep4_hom_del_round2	Novel_3	61378.9	iN	HOM_500bp_DEL	1462	89.7359	23779533	HOM	3.77366e-06
iN_r2E9_rep4_hom_del_round2	Novel_4	25023.7	iN	HOM_500bp_DEL	1462	36.5846	23779533	HOM	1.53849e-06
iN_r2E9_rep4_hom_del_round2	Novel_5	9486.37	iN	HOM_500bp_DEL	1462	13.8691	23779533	HOM	5.83236e-07
iN_r2E9_rep4_hom_del_round2	Novel_2	106221	iN	HOM_500bp_DEL	1462	155.295	23779533	HOM	6.53063e-06
iN_r2E9_rep4_hom_del_round2	CADM2_3	131931	iN	HOM_500bp_DEL	1462	192.883	23779533	HOM	8.11132e-06
iN_rA6_500bp_het_del	CADM2-201_1_prime_+RE1+RE2	549.76	iN	HET_500bp_DEL	2835	1.55857	35858287	HET	4.34647e-08
iN_rA6_500bp_het_del	CADM2-203_1_prime_+2	9388.69	iN	HET_500bp_DEL	2835	26.6169	35858287	HET	7.42281e-07
iN_rA6_500bp_het_del	CADM2-201_1_prime_term	152612	iN	HET_500bp_DEL	2835	432.655	35858287	HET	1.20657e-05
iN_rA6_500bp_het_del	CADM2-201_1_prime_RE1_term	44788.5	iN	HET_500bp_DEL	2835	126.975	35858287	HET	3.54103e-06
iN_rA6_500bp_het_del	CADM2-201	92524.2	iN	HET_500bp_DEL	2835	262.306	35858287	HET	7.31508e-06
iN_rA6_500bp_het_del	CADM2-201_1_prime_RE2_term	60466.6	iN	HET_500bp_DEL	2835	171.423	35858287	HET	4.78056e-06
iN_rA6_500bp_het_del	Novel_1	107691	iN	HET_500bp_DEL	2835	305.304	35858287	HET	8.51419e-06
iN_rA6_500bp_het_del	CADM2-202_2_prime_-9	20697.7	iN	HET_500bp_DEL	2835	58.678	35858287	HET	1.63639e-06
iN_rA6_500bp_het_del	CADM2_4_prime	19639	iN	HET_500bp_DEL	2835	55.6767	35858287	HET	1.55269e-06
iN_rA6_500bp_het_del	CADM2_U3	16530.1	iN	HET_500bp_DEL	2835	46.8628	35858287	HET	1.30689e-06
iN_rA6_500bp_het_del	CADM2_U4	70393.3	iN	HET_500bp_DEL	2835	199.565	35858287	HET	5.56538e-06
iN_rA6_500bp_het_del	CADM2_7_prime	14448.4	iN	HET_500bp_DEL	2835	40.9611	35858287	HET	1.14231e-06
iN_rA6_500bp_het_del	Novel_3	63566.7	iN	HET_500bp_DEL	2835	180.211	35858287	HET	5.02566e-06
iN_rA6_500bp_het_del	Novel_4	25422.8	iN	HET_500bp_DEL	2835	72.0737	35858287	HET	2.00996e-06
iN_rA6_500bp_het_del	Novel_5	25660.4	iN	HET_500bp_DEL	2835	72.7473	35858287	HET	2.02874e-06
iN_rA6_500bp_het_del	Novel_2	132771	iN	HET_500bp_DEL	2835	376.405	35858287	HET	1.0497e-05
iN_rA6_500bp_het_del	CADM2_3	142850	iN	HET_500bp_DEL	2835	404.981	35858287	HET	1.12939e-05
iN_rB10_rep1_500bp_inv	CADM2-201_1_prime_+RE1+RE2	56466.3	iN	HET_500bp_INV	1693	95.5974	25822464	HET	3.7021e-06
iN_rB10_rep1_500bp_inv	CADM2-203_1_prime_+2	33538.5	iN	HET_500bp_INV	1693	56.7807	25822464	HET	2.19889e-06
iN_rB10_rep1_500bp_inv	CADM2-201_1_prime_term	156738	iN	HET_500bp_INV	1693	265.358	25822464	HET	1.02763e-05
iN_rB10_rep1_500bp_inv	CADM2-201_1_prime_RE1_term	60810.7	iN	HET_500bp_INV	1693	102.953	25822464	HET	3.98694e-06
iN_rB10_rep1_500bp_inv	CADM2-201	104225	iN	HET_500bp_INV	1693	176.453	25822464	HET	6.83331e-06
iN_rB10_rep1_500bp_inv	CADM2-201_1_prime_RE2_term	72014.7	iN	HET_500bp_INV	1693	121.921	25822464	HET	4.7215e-06
iN_rB10_rep1_500bp_inv	Novel_1	114015	iN	HET_500bp_INV	1693	193.028	25822464	HET	7.4752e-06
iN_rB10_rep1_500bp_inv	CADM2-202_2_prime_-9	15338.6	iN	HET_500bp_INV	1693	25.9682	25822464	HET	1.00565e-06
iN_rB10_rep1_500bp_inv	CADM2_4_prime	17977.4	iN	HET_500bp_INV	1693	30.4357	25822464	HET	1.17865e-06
iN_rB10_rep1_500bp_inv	CADM2_U3	36981.8	iN	HET_500bp_INV	1693	62.6102	25822464	HET	2.42464e-06
iN_rB10_rep1_500bp_inv	CADM2_U4	80197.6	iN	HET_500bp_INV	1693	135.775	25822464	HET	5.258e-06
iN_rB10_rep1_500bp_inv	CADM2_7_prime	13576.1	iN	HET_500bp_INV	1693	22.9844	25822464	HET	8.90091e-07
iN_rB10_rep1_500bp_inv	Novel_3	43880.1	iN	HET_500bp_INV	1693	74.289	25822464	HET	2.87691e-06
iN_rB10_rep1_500bp_inv	Novel_4	20397.9	iN	HET_500bp_INV	1693	34.5337	25822464	HET	1.33735e-06
iN_rB10_rep1_500bp_inv	Novel_5	30887.5	iN	HET_500bp_INV	1693	52.2925	25822464	HET	2.02508e-06
iN_rB10_rep1_500bp_inv	Novel_2	94576.4	iN	HET_500bp_INV	1693	160.118	25822464	HET	6.20072e-06
iN_rB10_rep1_500bp_inv	CADM2_3	48377.4	iN	HET_500bp_INV	1693	81.9029	25822464	HET	3.17177e-06
iN_rB10_rep2_500bp_inv	CADM2-201_1_prime_+RE1+RE2	45442.2	iN	HET_500bp_INV	2733	124.194	37008750	HET	3.35579e-06
iN_rB10_rep2_500bp_inv	CADM2-203_1_prime_+2	90785.9	iN	HET_500bp_INV	2733	248.118	37008750	HET	6.7043e-06
iN_rB10_rep2_500bp_inv	CADM2-201_1_prime_term	186466	iN	HET_500bp_INV	2733	509.61	37008750	HET	1.377e-05
iN_rB10_rep2_500bp_inv	CADM2-201_1_prime_RE1_term	38881.9	iN	HET_500bp_INV	2733	106.264	37008750	HET	2.87133e-06
iN_rB10_rep2_500bp_inv	CADM2-201	85609.3	iN	HET_500bp_INV	2733	233.97	37008750	HET	6.32202e-06
iN_rB10_rep2_500bp_inv	CADM2-201_1_prime_RE2_term	34924	iN	HET_500bp_INV	2733	95.4472	37008750	HET	2.57905e-06
iN_rB10_rep2_500bp_inv	Novel_1	127144	iN	HET_500bp_INV	2733	347.485	37008750	HET	9.38926e-06
iN_rB10_rep2_500bp_inv	CADM2-202_2_prime_-9	14837.9	iN	HET_500bp_INV	2733	40.552	37008750	HET	1.09574e-06
iN_rB10_rep2_500bp_inv	CADM2_4_prime	21131.7	iN	HET_500bp_INV	2733	57.7529	37008750	HET	1.56052e-06
iN_rB10_rep2_500bp_inv	CADM2_U3	44970	iN	HET_500bp_INV	2733	122.903	37008750	HET	3.32092e-06
iN_rB10_rep2_500bp_inv	CADM2_U4	35904.6	iN	HET_500bp_INV	2733	98.1273	37008750	HET	2.65146e-06
iN_rB10_rep2_500bp_inv	CADM2_7_prime	8278.68	iN	HET_500bp_INV	2733	22.6256	37008750	HET	6.11359e-07
iN_rB10_rep2_500bp_inv	Novel_3	68237.1	iN	HET_500bp_INV	2733	186.492	37008750	HET	5.03914e-06
iN_rB10_rep2_500bp_inv	Novel_4	8836.73	iN	HET_500bp_INV	2733	24.1508	37008750	HET	6.5257e-07
iN_rB10_rep2_500bp_inv	Novel_5	11158.3	iN	HET_500bp_INV	2733	30.4956	37008750	HET	8.24009e-07
iN_rB10_rep2_500bp_inv	Novel_2	67939.7	iN	HET_500bp_INV	2733	185.679	37008750	HET	5.01717e-06
iN_rB10_rep2_500bp_inv	CADM2_3	109452	iN	HET_500bp_INV	2733	299.133	37008750	HET	8.08277e-06
iN_rB9_500bp_het_del	CADM2-201_1_prime_+RE1+RE2	2.25	iN	HET_500bp_DEL	1845	0.00415125	25612368	HET	1.6208e-10
iN_rB9_500bp_het_del	CADM2-203_1_prime_+2	9843.74	iN	HET_500bp_DEL	1845	18.1617	25612368	HET	7.09099e-07
iN_rB9_500bp_het_del	CADM2-201_1_prime_term	176550	iN	HET_500bp_DEL	1845	325.734	25612368	HET	1.27179e-05
iN_rB9_500bp_het_del	CADM2-201_1_prime_RE1_term	26758.5	iN	HET_500bp_DEL	1845	49.3695	25612368	HET	1.92756e-06
iN_rB9_500bp_het_del	CADM2-201	178778	iN	HET_500bp_DEL	1845	329.846	25612368	HET	1.28784e-05
iN_rB9_500bp_het_del	CADM2-201_1_prime_RE2_term	44102.6	iN	HET_500bp_DEL	1845	81.3692	25612368	HET	3.17695e-06
iN_rB9_500bp_het_del	Novel_1	111805	iN	HET_500bp_DEL	1845	206.28	25612368	HET	8.05391e-06
iN_rB9_500bp_het_del	CADM2-202_2_prime_-9	15063.7	iN	HET_500bp_DEL	1845	27.7925	25612368	HET	1.08512e-06
iN_rB9_500bp_het_del	CADM2_4_prime	21277.4	iN	HET_500bp_DEL	1845	39.2567	25612368	HET	1.53273e-06
iN_rB9_500bp_het_del	CADM2_U3	27831.6	iN	HET_500bp_DEL	1845	51.3492	25612368	HET	2.00486e-06
iN_rB9_500bp_het_del	CADM2_U4	41485.9	iN	HET_500bp_DEL	1845	76.5414	25612368	HET	2.98846e-06
iN_rB9_500bp_het_del	CADM2_7_prime	14277	iN	HET_500bp_DEL	1845	26.341	25612368	HET	1.02845e-06
iN_rB9_500bp_het_del	Novel_3	54740.4	iN	HET_500bp_DEL	1845	100.996	25612368	HET	3.94326e-06
iN_rB9_500bp_het_del	Novel_4	17289.5	iN	HET_500bp_DEL	1845	31.8992	25612368	HET	1.24546e-06
iN_rB9_500bp_het_del	Novel_5	11638.7	iN	HET_500bp_DEL	1845	21.4734	25612368	HET	8.38399e-07
iN_rB9_500bp_het_del	Novel_2	88583	iN	HET_500bp_DEL	1845	163.436	25612368	HET	6.38112e-06
iN_rB9_500bp_het_del	CADM2_3	159973	iN	HET_500bp_DEL	1845	295.15	25612368	HET	1.15237e-05
iN_rC2_500bp_het_del	CADM2-201_1_prime_+RE1+RE2	2.82	iN	HET_500bp_DEL	2461	0.00694002	32042807	HET	2.16586e-10
iN_rC2_500bp_het_del	CADM2-203_1_prime_+2	0	iN	HET_500bp_DEL	2461	0	32042807	HET	0
iN_rC2_500bp_het_del	CADM2-201_1_prime_term	183903	iN	HET_500bp_DEL	2461	452.585	32042807	HET	1.41244e-05
iN_rC2_500bp_het_del	CADM2-201_1_prime_RE1_term	44508.2	iN	HET_500bp_DEL	2461	109.535	32042807	HET	3.41838e-06
iN_rC2_500bp_het_del	CADM2-201	159097	iN	HET_500bp_DEL	2461	391.538	32042807	HET	1.22192e-05
iN_rC2_500bp_het_del	CADM2-201_1_prime_RE2_term	45720.4	iN	HET_500bp_DEL	2461	112.518	32042807	HET	3.51149e-06
iN_rC2_500bp_het_del	Novel_1	114756	iN	HET_500bp_DEL	2461	282.414	32042807	HET	8.81364e-06
iN_rC2_500bp_het_del	CADM2-202_2_prime_-9	16094.8	iN	HET_500bp_DEL	2461	39.6093	32042807	HET	1.23614e-06
iN_rC2_500bp_het_del	CADM2_4_prime	33033.4	iN	HET_500bp_DEL	2461	81.2953	32042807	HET	2.53708e-06
iN_rC2_500bp_het_del	CADM2_U3	33122.8	iN	HET_500bp_DEL	2461	81.5153	32042807	HET	2.54395e-06
iN_rC2_500bp_het_del	CADM2_U4	64080.3	iN	HET_500bp_DEL	2461	157.702	32042807	HET	4.9216e-06
iN_rC2_500bp_het_del	CADM2_7_prime	4927.54	iN	HET_500bp_DEL	2461	12.1267	32042807	HET	3.78452e-07
iN_rC2_500bp_het_del	Novel_3	62186.7	iN	HET_500bp_DEL	2461	153.041	32042807	HET	4.77616e-06
iN_rC2_500bp_het_del	Novel_4	13973	iN	HET_500bp_DEL	2461	34.3875	32042807	HET	1.07317e-06
iN_rC2_500bp_het_del	Novel_5	32911.8	iN	HET_500bp_DEL	2461	80.996	32042807	HET	2.52774e-06
iN_rC2_500bp_het_del	Novel_2	118462	iN	HET_500bp_DEL	2461	291.536	32042807	HET	9.09832e-06
iN_rC2_500bp_het_del	CADM2_3	73220.4	iN	HET_500bp_DEL	2461	180.195	32042807	HET	5.62359e-06
iN_rC5_rep1_500bp_inv	CADM2-201_1_prime_+RE1+RE2	9369.98	iN	HET_500bp_INV	1709	16.0133	23346273	HET	6.85904e-07
iN_rC5_rep1_500bp_inv	CADM2-203_1_prime_+2	21913.6	iN	HET_500bp_INV	1709	37.4503	23346273	HET	1.60412e-06
iN_rC5_rep1_500bp_inv	CADM2-201_1_prime_term	183766	iN	HET_500bp_INV	1709	314.056	23346273	HET	1.34521e-05
iN_rC5_rep1_500bp_inv	CADM2-201_1_prime_RE1_term	68802.7	iN	HET_500bp_INV	1709	117.584	23346273	HET	5.03651e-06
iN_rC5_rep1_500bp_inv	CADM2-201	85558.3	iN	HET_500bp_INV	1709	146.219	23346273	HET	6.26306e-06
iN_rC5_rep1_500bp_inv	CADM2-201_1_prime_RE2_term	50473.5	iN	HET_500bp_INV	1709	86.2593	23346273	HET	3.69478e-06
iN_rC5_rep1_500bp_inv	Novel_1	109221	iN	HET_500bp_INV	1709	186.659	23346273	HET	7.99523e-06
iN_rC5_rep1_500bp_inv	CADM2-202_2_prime_-9	20002.1	iN	HET_500bp_INV	1709	34.1837	23346273	HET	1.4642e-06
iN_rC5_rep1_500bp_inv	CADM2_4_prime	31265.1	iN	HET_500bp_INV	1709	53.432	23346273	HET	2.28867e-06
iN_rC5_rep1_500bp_inv	CADM2_U3	72592.8	iN	HET_500bp_INV	1709	124.061	23346273	HET	5.31395e-06
iN_rC5_rep1_500bp_inv	CADM2_U4	104404	iN	HET_500bp_INV	1709	178.426	23346273	HET	7.64258e-06
iN_rC5_rep1_500bp_inv	CADM2_7_prime	16205.8	iN	HET_500bp_INV	1709	27.6957	23346273	HET	1.1863e-06
iN_rC5_rep1_500bp_inv	Novel_3	60629.6	iN	HET_500bp_INV	1709	103.616	23346273	HET	4.43823e-06
iN_rC5_rep1_500bp_inv	Novel_4	0	iN	HET_500bp_INV	1709	0	23346273	HET	0
iN_rC5_rep1_500bp_inv	Novel_5	14733.1	iN	HET_500bp_INV	1709	25.1789	23346273	HET	1.0785e-06
iN_rC5_rep1_500bp_inv	Novel_2	83521.8	iN	HET_500bp_INV	1709	142.739	23346273	HET	6.11399e-06
iN_rC5_rep1_500bp_inv	CADM2_3	67541.1	iN	HET_500bp_INV	1709	115.428	23346273	HET	4.94416e-06
iN_rC8_500bp_het_del	CADM2-201_1_prime_+RE1+RE2	25706.6	iN	HET_500bp_DEL	2099	53.9581	27049529	HET	1.99479e-06
iN_rC8_500bp_het_del	CADM2-203_1_prime_+2	25800.7	iN	HET_500bp_DEL	2099	54.1557	27049529	HET	2.00209e-06
iN_rC8_500bp_het_del	CADM2-201_1_prime_term	176714	iN	HET_500bp_DEL	2099	370.923	27049529	HET	1.37127e-05
iN_rC8_500bp_het_del	CADM2-201_1_prime_RE1_term	51455.8	iN	HET_500bp_DEL	2099	108.006	27049529	HET	3.99288e-06
iN_rC8_500bp_het_del	CADM2-201	94533	iN	HET_500bp_DEL	2099	198.425	27049529	HET	7.33561e-06
iN_rC8_500bp_het_del	CADM2-201_1_prime_RE2_term	70492.6	iN	HET_500bp_DEL	2099	147.964	27049529	HET	5.47011e-06
iN_rC8_500bp_het_del	Novel_1	115814	iN	HET_500bp_DEL	2099	243.094	27049529	HET	8.987e-06
iN_rC8_500bp_het_del	CADM2-202_2_prime_-9	31036	iN	HET_500bp_DEL	2099	65.1446	27049529	HET	2.40834e-06
iN_rC8_500bp_het_del	CADM2_4_prime	11081.1	iN	HET_500bp_DEL	2099	23.2591	27049529	HET	8.59872e-07
iN_rC8_500bp_het_del	CADM2_U3	49952.1	iN	HET_500bp_DEL	2099	104.849	27049529	HET	3.8762e-06
iN_rC8_500bp_het_del	CADM2_U4	11991.2	iN	HET_500bp_DEL	2099	25.1696	27049529	HET	9.30501e-07
iN_rC8_500bp_het_del	CADM2_7_prime	2764.23	iN	HET_500bp_DEL	2099	5.80212	27049529	HET	2.145e-07
iN_rC8_500bp_het_del	Novel_3	50200.8	iN	HET_500bp_DEL	2099	105.371	27049529	HET	3.8955e-06
iN_rC8_500bp_het_del	Novel_4	13697.6	iN	HET_500bp_DEL	2099	28.7514	27049529	HET	1.06292e-06
iN_rC8_500bp_het_del	Novel_5	13842.1	iN	HET_500bp_DEL	2099	29.0545	27049529	HET	1.07412e-06
iN_rC8_500bp_het_del	Novel_2	84763.6	iN	HET_500bp_DEL	2099	177.919	27049529	HET	6.57752e-06
iN_rC8_500bp_het_del	CADM2_3	170154	iN	HET_500bp_DEL	2099	357.154	27049529	HET	1.32037e-05
iN_siA8_wt	CADM2-201_1_prime_+RE1+RE2	61156.2	iN	WT	1787	109.286	24489621	WT	4.46255e-06
iN_siA8_wt	CADM2-203_1_prime_+2	28391	iN	WT	1787	50.7347	24489621	WT	2.07168e-06
iN_siA8_wt	CADM2-201_1_prime_term	121819	iN	WT	1787	217.691	24489621	WT	8.8891e-06
iN_siA8_wt	CADM2-201_1_prime_RE1_term	66890.9	iN	WT	1787	119.534	24489621	WT	4.88101e-06
iN_siA8_wt	CADM2-201	181911	iN	WT	1787	325.075	24489621	WT	1.3274e-05
iN_siA8_wt	CADM2-201_1_prime_RE2_term	69710.1	iN	WT	1787	124.572	24489621	WT	5.08673e-06
iN_siA8_wt	Novel_1	84220.6	iN	WT	1787	150.502	24489621	WT	6.14555e-06
iN_siA8_wt	CADM2-202_2_prime_-9	14365.6	iN	WT	1787	25.6713	24489621	WT	1.04825e-06
iN_siA8_wt	CADM2_4_prime	11692.9	iN	WT	1787	20.8951	24489621	WT	8.53224e-07
iN_siA8_wt	CADM2_U3	21707	iN	WT	1787	38.7903	24489621	WT	1.58395e-06
iN_siA8_wt	CADM2_U4	100469	iN	WT	1787	179.539	24489621	WT	7.33122e-06
iN_siA8_wt	CADM2_7_prime	14695	iN	WT	1787	26.2601	24489621	WT	1.07229e-06
iN_siA8_wt	Novel_3	54760	iN	WT	1787	97.8561	24489621	WT	3.99582e-06
iN_siA8_wt	Novel_4	22339.9	iN	WT	1787	39.9214	24489621	WT	1.63014e-06
iN_siA8_wt	Novel_5	22573.4	iN	WT	1787	40.3387	24489621	WT	1.64718e-06
iN_siA8_wt	Novel_2	77014.8	iN	WT	1787	137.625	24489621	WT	5.61974e-06
iN_siA8_wt	CADM2_3	46283.1	iN	WT	1787	82.7079	24489621	WT	3.37726e-06
iN_siB6_100kb_het_del	CADM2-201_1_prime_+RE1+RE2	0	iN	HET_100kb_DEL	1763	0	23969305	HET	0
iN_siB6_100kb_het_del	CADM2-203_1_prime_+2	19303.8	iN	HET_100kb_DEL	1763	34.0327	23969305	HET	1.41984e-06
iN_siB6_100kb_het_del	CADM2-201_1_prime_term	170825	iN	HET_100kb_DEL	1763	301.164	23969305	HET	1.25646e-05
iN_siB6_100kb_het_del	CADM2-201_1_prime_RE1_term	35983.3	iN	HET_100kb_DEL	1763	63.4386	23969305	HET	2.64666e-06
iN_siB6_100kb_het_del	CADM2-201	2.47	iN	HET_100kb_DEL	1763	0.00435461	23969305	HET	1.81674e-10
iN_siB6_100kb_het_del	CADM2-201_1_prime_RE2_term	49875.6	iN	HET_100kb_DEL	1763	87.9307	23969305	HET	3.66847e-06
iN_siB6_100kb_het_del	Novel_1	102686	iN	HET_100kb_DEL	1763	181.035	23969305	HET	7.55277e-06
iN_siB6_100kb_het_del	CADM2-202_2_prime_-9	10846.7	iN	HET_100kb_DEL	1763	19.1227	23969305	HET	7.97802e-07
iN_siB6_100kb_het_del	CADM2_4_prime	16607.2	iN	HET_100kb_DEL	1763	29.2785	23969305	HET	1.2215e-06
iN_siB6_100kb_het_del	CADM2_U3	35112.2	iN	HET_100kb_DEL	1763	61.9029	23969305	HET	2.58259e-06
iN_siB6_100kb_het_del	CADM2_U4	58689.2	iN	HET_100kb_DEL	1763	103.469	23969305	HET	4.31673e-06
iN_siB6_100kb_het_del	CADM2_7_prime	10605.1	iN	HET_100kb_DEL	1763	18.6969	23969305	HET	7.80034e-07
iN_siB6_100kb_het_del	Novel_3	76319.5	iN	HET_100kb_DEL	1763	134.551	23969305	HET	5.61348e-06
iN_siB6_100kb_het_del	Novel_4	6435.21	iN	HET_100kb_DEL	1763	11.3453	23969305	HET	4.73325e-07
iN_siB6_100kb_het_del	Novel_5	12985.7	iN	HET_100kb_DEL	1763	22.8937	23969305	HET	9.55127e-07
iN_siB6_100kb_het_del	Novel_2	98838.9	iN	HET_100kb_DEL	1763	174.253	23969305	HET	7.26984e-06
iN_siB6_100kb_het_del	CADM2_3	294885	iN	HET_100kb_DEL	1763	519.882	23969305	HET	2.16895e-05
iN_siC1_100kb_het_del	CADM2-201_1_prime_+RE1+RE2	2.07	iN	HET_100kb_DEL	3216	0.00665712	42060610	HET	1.58274e-10
iN_siC1_100kb_het_del	CADM2-203_1_prime_+2	48247	iN	HET_100kb_DEL	3216	155.162	42060610	HET	3.68902e-06
iN_siC1_100kb_het_del	CADM2-201_1_prime_term	140001	iN	HET_100kb_DEL	3216	450.243	42060610	HET	1.07046e-05
iN_siC1_100kb_het_del	CADM2-201_1_prime_RE1_term	41677.4	iN	HET_100kb_DEL	3216	134.035	42060610	HET	3.1867e-06
iN_siC1_100kb_het_del	CADM2-201	98261.2	iN	HET_100kb_DEL	3216	316.008	42060610	HET	7.51316e-06
iN_siC1_100kb_het_del	CADM2-201_1_prime_RE2_term	46057.5	iN	HET_100kb_DEL	3216	148.121	42060610	HET	3.52161e-06
iN_siC1_100kb_het_del	Novel_1	99769.3	iN	HET_100kb_DEL	3216	320.858	42060610	HET	7.62847e-06
iN_siC1_100kb_het_del	CADM2-202_2_prime_-9	26695.4	iN	HET_100kb_DEL	3216	85.8523	42060610	HET	2.04116e-06
iN_siC1_100kb_het_del	CADM2_4_prime	19459.4	iN	HET_100kb_DEL	3216	62.5815	42060610	HET	1.48789e-06
iN_siC1_100kb_het_del	CADM2_U3	36489.5	iN	HET_100kb_DEL	3216	117.35	42060610	HET	2.79003e-06
iN_siC1_100kb_het_del	CADM2_U4	104121	iN	HET_100kb_DEL	3216	334.853	42060610	HET	7.96119e-06
iN_siC1_100kb_het_del	CADM2_7_prime	7059.12	iN	HET_100kb_DEL	3216	22.7021	42060610	HET	5.39748e-07
iN_siC1_100kb_het_del	Novel_3	80205.4	iN	HET_100kb_DEL	3216	257.941	42060610	HET	6.13259e-06
iN_siC1_100kb_het_del	Novel_4	19856.1	iN	HET_100kb_DEL	3216	63.8571	42060610	HET	1.51822e-06
iN_siC1_100kb_het_del	Novel_5	28082	iN	HET_100kb_DEL	3216	90.3116	42060610	HET	2.14718e-06
iN_siC1_100kb_het_del	Novel_2	88439.6	iN	HET_100kb_DEL	3216	284.422	42060610	HET	6.76219e-06
iN_siC1_100kb_het_del	CADM2_3	115577	iN	HET_100kb_DEL	3216	371.696	42060610	HET	8.83716e-06
iN_siF2_wt	CADM2-201_1_prime_+RE1+RE2	53022	iN	WT	2364	125.344	27176642	WT	4.6122e-06
iN_siF2_wt	CADM2-203_1_prime_+2	18426.2	iN	WT	2364	43.5595	27176642	WT	1.60283e-06
iN_siF2_wt	CADM2-201_1_prime_term	125382	iN	WT	2364	296.402	27176642	WT	1.09065e-05
iN_siF2_wt	CADM2-201_1_prime_RE1_term	29400.7	iN	WT	2364	69.5032	27176642	WT	2.55746e-06
iN_siF2_wt	CADM2-201	21730.2	iN	WT	2364	51.3701	27176642	WT	1.89023e-06
iN_siF2_wt	CADM2-201_1_prime_RE2_term	74537.7	iN	WT	2364	176.207	27176642	WT	6.48377e-06
iN_siF2_wt	Novel_1	69613.7	iN	WT	2364	164.567	27176642	WT	6.05545e-06
iN_siF2_wt	CADM2-202_2_prime_-9	45263.4	iN	WT	2364	107.003	27176642	WT	3.9373e-06
iN_siF2_wt	CADM2_4_prime	20901.2	iN	WT	2364	49.4104	27176642	WT	1.81812e-06
iN_siF2_wt	CADM2_U3	42066.4	iN	WT	2364	99.4451	27176642	WT	3.65921e-06
iN_siF2_wt	CADM2_U4	52919.8	iN	WT	2364	125.102	27176642	WT	4.60331e-06
iN_siF2_wt	CADM2_7_prime	7093.43	iN	WT	2364	16.7689	27176642	WT	6.17032e-07
iN_siF2_wt	Novel_3	68335.1	iN	WT	2364	161.544	27176642	WT	5.94423e-06
iN_siF2_wt	Novel_4	23048.2	iN	WT	2364	54.4859	27176642	WT	2.00488e-06
iN_siF2_wt	Novel_5	17440.8	iN	WT	2364	41.23	27176642	WT	1.51711e-06
iN_siF2_wt	Novel_2	155636	iN	WT	2364	367.924	27176642	WT	1.35382e-05
iN_siF2_wt	CADM2_3	175183	iN	WT	2364	414.133	27176642	WT	1.52386e-05
iN_soC11_wt	CADM2-201_1_prime_+RE1+RE2	98688.5	iN	WT	2076	204.877	23688832	WT	8.64869e-06
iN_soC11_wt	CADM2-203_1_prime_+2	27097.3	iN	WT	2076	56.254	23688832	WT	2.3747e-06
iN_soC11_wt	CADM2-201_1_prime_term	90965.2	iN	WT	2076	188.844	23688832	WT	7.97185e-06
iN_soC11_wt	CADM2-201_1_prime_RE1_term	53863.4	iN	WT	2076	111.821	23688832	WT	4.72039e-06
iN_soC11_wt	CADM2-201	90708	iN	WT	2076	188.31	23688832	WT	7.94931e-06
iN_soC11_wt	CADM2-201_1_prime_RE2_term	95553.7	iN	WT	2076	198.37	23688832	WT	8.37397e-06
iN_soC11_wt	Novel_1	91012.4	iN	WT	2076	188.942	23688832	WT	7.97598e-06
iN_soC11_wt	CADM2-202_2_prime_-9	49029	iN	WT	2076	101.784	23688832	WT	4.29672e-06
iN_soC11_wt	CADM2_4_prime	50158.6	iN	WT	2076	104.129	23688832	WT	4.39571e-06
iN_soC11_wt	CADM2_U3	33638	iN	WT	2076	69.8324	23688832	WT	2.9479e-06
iN_soC11_wt	CADM2_U4	106180	iN	WT	2076	220.429	23688832	WT	9.3052e-06
iN_soC11_wt	CADM2_7_prime	15914.8	iN	WT	2076	33.0391	23688832	WT	1.39471e-06
iN_soC11_wt	Novel_3	68524.8	iN	WT	2076	142.257	23688832	WT	6.00526e-06
iN_soC11_wt	Novel_4	5245.77	iN	WT	2076	10.8902	23688832	WT	4.5972e-07
iN_soC11_wt	Novel_5	34434.8	iN	WT	2076	71.4867	23688832	WT	3.01774e-06
iN_soC11_wt	Novel_2	88983.5	iN	WT	2076	184.73	23688832	WT	7.79818e-06
iN_soC11_wt	CADM2_3	2.32	iN	WT	2076	0.00481632	23688832	WT	2.03316e-10
iN_soD8_100kb_het_del	CADM2-201_1_prime_+RE1+RE2	41838.8	iN	HET_100kb_DEL	1534	64.1807	22241368	HET	2.88565e-06
iN_soD8_100kb_het_del	CADM2-203_1_prime_+2	17356.5	iN	HET_100kb_DEL	1534	26.6249	22241368	HET	1.19709e-06
iN_soD8_100kb_het_del	CADM2-201_1_prime_term	135877	iN	HET_100kb_DEL	1534	208.435	22241368	HET	9.37149e-06
iN_soD8_100kb_het_del	CADM2-201_1_prime_RE1_term	43218.4	iN	HET_100kb_DEL	1534	66.297	22241368	HET	2.9808e-06
iN_soD8_100kb_het_del	CADM2-201	157023	iN	HET_100kb_DEL	1534	240.874	22241368	HET	1.083e-05
iN_soD8_100kb_het_del	CADM2-201_1_prime_RE2_term	32050.1	iN	HET_100kb_DEL	1534	49.1649	22241368	HET	2.21052e-06
iN_soD8_100kb_het_del	Novel_1	94060.5	iN	HET_100kb_DEL	1534	144.289	22241368	HET	6.48741e-06
iN_soD8_100kb_het_del	CADM2-202_2_prime_-9	8743.43	iN	HET_100kb_DEL	1534	13.4124	22241368	HET	6.03039e-07
iN_soD8_100kb_het_del	CADM2_4_prime	22647.8	iN	HET_100kb_DEL	1534	34.7417	22241368	HET	1.56203e-06
iN_soD8_100kb_het_del	CADM2_U3	38798.5	iN	HET_100kb_DEL	1534	59.5168	22241368	HET	2.67595e-06
iN_soD8_100kb_het_del	CADM2_U4	117945	iN	HET_100kb_DEL	1534	180.928	22241368	HET	8.13476e-06
iN_soD8_100kb_het_del	CADM2_7_prime	18022	iN	HET_100kb_DEL	1534	27.6457	22241368	HET	1.24299e-06
iN_soD8_100kb_het_del	Novel_3	60146.6	iN	HET_100kb_DEL	1534	92.2648	22241368	HET	4.14834e-06
iN_soD8_100kb_het_del	Novel_4	56085.3	iN	HET_100kb_DEL	1534	86.0349	22241368	HET	3.86824e-06
iN_soD8_100kb_het_del	Novel_5	24718.6	iN	HET_100kb_DEL	1534	37.9183	22241368	HET	1.70485e-06
iN_soD8_100kb_het_del	Novel_2	96395.9	iN	HET_100kb_DEL	1534	147.871	22241368	HET	6.64848e-06
iN_soD8_100kb_het_del	CADM2_3	35072.6	iN	HET_100kb_DEL	1534	53.8014	22241368	HET	2.41898e-06
iN_soF3_wt	CADM2-201_1_prime_+RE1+RE2	11102.6	iN	WT	2238	24.8476	28481666	WT	8.72407e-07
iN_soF3_wt	CADM2-203_1_prime_+2	0	iN	WT	2238	0	28481666	WT	0
iN_soF3_wt	CADM2-201_1_prime_term	132095	iN	WT	2238	295.629	28481666	WT	1.03796e-05
iN_soF3_wt	CADM2-201_1_prime_RE1_term	75776.4	iN	WT	2238	169.587	28481666	WT	5.95427e-06
iN_soF3_wt	CADM2-201	156892	iN	WT	2238	351.124	28481666	WT	1.23281e-05
iN_soF3_wt	CADM2-201_1_prime_RE2_term	87262.5	iN	WT	2238	195.293	28481666	WT	6.85681e-06
iN_soF3_wt	Novel_1	89995.1	iN	WT	2238	201.409	28481666	WT	7.07153e-06
iN_soF3_wt	CADM2-202_2_prime_-9	31992.8	iN	WT	2238	71.6	28481666	WT	2.5139e-06
iN_soF3_wt	CADM2_4_prime	26901.1	iN	WT	2238	60.2048	28481666	WT	2.11381e-06
iN_soF3_wt	CADM2_U3	52137.7	iN	WT	2238	116.684	28481666	WT	4.09681e-06
iN_soF3_wt	CADM2_U4	69472.5	iN	WT	2238	155.48	28481666	WT	5.45893e-06
iN_soF3_wt	CADM2_7_prime	24637.9	iN	WT	2238	55.1397	28481666	WT	1.93597e-06
iN_soF3_wt	Novel_3	68684.2	iN	WT	2238	153.715	28481666	WT	5.39699e-06
iN_soF3_wt	Novel_4	10550.5	iN	WT	2238	23.6121	28481666	WT	8.29027e-07
iN_soF3_wt	Novel_5	21260.6	iN	WT	2238	47.5812	28481666	WT	1.67059e-06
iN_soF3_wt	Novel_2	111610	iN	WT	2238	249.782	28481666	WT	8.76993e-06
iN_soF3_wt	CADM2_3	29629.5	iN	WT	2238	66.3108	28481666	WT	2.32819e-06
iN_soF6_100kb_het_del	CADM2-201_1_prime_+RE1+RE2	177128	iN	HET_100kb_DEL	2150	380.826	27448962	HET	1.3874e-05
iN_soF6_100kb_het_del	CADM2-203_1_prime_+2	10709.5	iN	HET_100kb_DEL	2150	23.0254	27448962	HET	8.38843e-07
iN_soF6_100kb_het_del	CADM2-201_1_prime_term	158473	iN	HET_100kb_DEL	2150	340.716	27448962	HET	1.24127e-05
iN_soF6_100kb_het_del	CADM2-201_1_prime_RE1_term	17647.9	iN	HET_100kb_DEL	2150	37.9431	27448962	HET	1.38231e-06
iN_soF6_100kb_het_del	CADM2-201	30767.2	iN	HET_100kb_DEL	2150	66.1494	27448962	HET	2.40991e-06
iN_soF6_100kb_het_del	CADM2-201_1_prime_RE2_term	77203.4	iN	HET_100kb_DEL	2150	165.987	27448962	HET	6.04712e-06
iN_soF6_100kb_het_del	Novel_1	88619	iN	HET_100kb_DEL	2150	190.531	27448962	HET	6.94128e-06
iN_soF6_100kb_het_del	CADM2-202_2_prime_-9	3554.68	iN	HET_100kb_DEL	2150	7.64256	27448962	HET	2.78428e-07
iN_soF6_100kb_het_del	CADM2_4_prime	14298.2	iN	HET_100kb_DEL	2150	30.7411	27448962	HET	1.11994e-06
iN_soF6_100kb_het_del	CADM2_U3	15501.4	iN	HET_100kb_DEL	2150	33.3279	27448962	HET	1.21418e-06
iN_soF6_100kb_het_del	CADM2_U4	68020.8	iN	HET_100kb_DEL	2150	146.245	27448962	HET	5.32788e-06
iN_soF6_100kb_het_del	CADM2_7_prime	6660.58	iN	HET_100kb_DEL	2150	14.3202	27448962	HET	5.21705e-07
iN_soF6_100kb_het_del	Novel_3	54972.8	iN	HET_100kb_DEL	2150	118.191	27448962	HET	4.30586e-06
iN_soF6_100kb_het_del	Novel_4	17946.4	iN	HET_100kb_DEL	2150	38.5848	27448962	HET	1.40569e-06
iN_soF6_100kb_het_del	Novel_5	15087.2	iN	HET_100kb_DEL	2150	32.4375	27448962	HET	1.18174e-06
iN_soF6_100kb_het_del	Novel_2	107708	iN	HET_100kb_DEL	2150	231.572	27448962	HET	8.43644e-06
iN_soF6_100kb_het_del	CADM2_3	135702	iN	HET_100kb_DEL	2150	291.76	27448962	HET	1.06292e-05
