## Supplementary material for "Aberrant recursive splicing in a human disease locus": Table S1

### Sheet: CRISPR line genotypes, names
Table S1: CRISPR cell line genotypes and names
Notes: het, heterozygous. del, deletion. inv, inversion. reps, replicates. Replicates are pseudo-biological replicates (cells were split at iPSC stage, before MACS TRA-1-60 selection).
		CRISPR guide pairs					Summary
		500 bp outer guides	100 kb outer guides	100 kb inner guides
Genotype	wt		soC11, soF3	siA8, siF2		wt	4 clones of wt: soC11, soF3, siA8, siF2
	100 kb het del		soD8, soF6	siB6, siC1		100 kb het del	4 clones of 100 kb het del: soD8, soF6, siB6, siC1
	500 bp het del	rA6, rB9, rC2, rC8				500 bp het del	4 clones of 500 bp het del: rA6, rB9, rC2, rC8
	500 bp hom del	r2E9 x 4 reps				500 bp hom del	4 reps x 1 clone of 500 bp hom del: r2E9#1, r2E9#2, r2E9#3, r2E9#4
	500 bp het inv	rB10 x 2 reps, rC5 x 2 reps				500 bp het inv	2 reps x 2 clones of 500 bp het inv: rB10#1, rB10#2, rC5#1, rC5#2
							Total: 5 genotypes x 4 clones each = 20 lines
