## Supplementary material for "Aberrant recursive splicing in a human disease locus": Table S2

### Sheet: hg38
Table S2. Recursive splice sites from Sibley et al Nature 2015
Notes: hg38
chr	Pos1 (20nt starting at RSS)	Pos2 (20nt starting at RSS)	Name	Size	Orientation of gene		chr	Pos1 (10nt window around RSS)	Pos2 (10nt window around RSS)
chr3	85511856	85511876	CADM2 RSS 2	20	+		chr3	85511852	85511861
chr11	115399493	115399513	CADM1 RSS	20	-		chr11	115399509	115399518
chr11	133297168	133297188	OPCML RSS	20	-		chr11	133297184	133297193
chr3	85238956	85238976	CADM2 RSS 1	20	+		chr3	85238952	85238961
chr3	77340431	77340451	ROBO2 RSS	20	+		chr3	77340427	77340436
chr10	60508605	60508625	ANK3 RSS	20	-		chr10	60508621	60508630
chr5	59468415	59468435	PDE4D RSS 2	20	-		chr5	59468431	59468440
chr5	59382391	59382411	PDE4D RSS 1	20	-		chr5	59382407	59382416
chr13	96488214	96488234	HS6ST3 RSS	20	+		chr13	96488210	96488219
chr11	113040925	113040945	NCAM1 RSS	20	+		chr11	113040921	113040930

### Sheet: hg19
Table S2. Recursive splice sites from Sibley et al Nature 2015
Notes: hg19
chr	Pos1 (20nt starting at RSS)	Pos2 (20nt starting at RSS)	Name	Size	Orientation of gene		chr	Pos1 (10nt window around RSS)	Pos2 (10nt window around RSS)
chr3	85561006	85561026	CADM2 RSS 2	20	+		chr3	85561002	85561011
chr11	115270211	115270231	CADM1 RSS	20	-		chr11	115270227	115270236
chr11	133167063	133167083	OPCML RSS	20	-		chr11	133167079	133167088
chr3	85288106	85288126	CADM2 RSS 1	20	+		chr3	85288102	85288111
chr3	77389582	77389602	ROBO2 RSS	20	+		chr3	77389578	77389587
chr10	62268363	62268383	ANK3 RSS	20	-		chr10	62268379	62268388
chr5	58764241	58764261	PDE4D RSS 2	20	-		chr5	58764257	58764266
chr5	58678217	58678237	PDE4D RSS 1	20	-		chr5	58678233	58678242
chr13	97140468	97140488	HS6ST3 RSS	20	+		chr13	97140464	97140473
chr11	112911647	112911667	NCAM1 RSS	20	+		chr11	112911643	112911652
