## Supplementary material for "Aberrant recursive splicing in a human disease locus": Table S3

### Sheet: Human CADM2 landmarks
Table S3. Coordinates of CADM2 landmarks, human (hg38)
Feature	Coordinates (hg38)	Description
exon1	chr3 84958989 84959668	Exon 1
RS1_site	chr3 85238956 85238956	Recursive splice site 1 (first base of hypothetical recursive exon 1), from Sibley et al Nature 2015
RE1_hypothetical_Sibley	chr3 85238956 85239027	Hypothetical recursive exon 1, from Sibley et al Nature 2015
RE1_hypothetical_Duff	chr3 85238957 85239051	Hypothetical recursive exon 1, from Duff et al Nature 2015
RE1_from_RT-PCR	chr3 85238957 85239029	Recursive exon 1, via Sanger Seq of RT-PCR from human whole brain, from the present manuscript
1st_alt_exon1	chr3 85504616 85505250	First alternative exon 1
1st_alt_exon2_and_RS2_exon	chr3 85511856 85511898	First alternative exon 2 (also recursive exon 2)
RS2_site	chr3 85511856 85511856	Recursive splice site 2 (first base of hypothetical recursive exon), from Sibley et al Nature 2015
ADHD_interval_Collins	chr3 85110850 85490850	95% credible interval containing the ADHD rare deletion association in meta-analysis (Collins et al Cell 2022)
smallest_case_CNV	chr3 85173600 85273976	Smallest case deletion in the initial deletion burden analysis (Collins et al Cell 2022). The 100kb del CRISPR allele approximates this region
UKBB_del_polymorphism	chr3 85162255 85287047	"Common" deletion cases in the initial deletion burden analysis (e.g. found in ~1/10,000 subjects in UKBB)

### Sheet: Rat CADM2 landmarks
Table S3. Coordinates of CADM2 landmarks, rat (rn7)
Landmark	Coordinates	Sequence (genome orientation)
Exon_1	chr11:5524715-5524791	CTTGTAACAGGAGCCCGCAGACACTGTAGAAGCGGAGAACCGCGCTGCGTTTCCAAATCATGGTCCCTTCTTTTAAG
Recursive_exon_from_RT-PCR*	chr11:5283772-5283844	CCACAGGACATTAACAAAGGAGCATATAATACTTATATCCATGATTTCTGCTTTTTTACCTTCAGTTACTCAC
*From RT-PCR (present study) on cDNA from wt rat brain RNA

### Sheet: CADM2 RS1 in human, rat, mouse
Table S3. CADM2 RS1 coordinates in human, mouse, rat
Notes: The coordinate is the first base of the hypothetical recursive exon. Genomic orientation differs among species.
Species	RS1 coordinates	Reference
Human (hg38)	Chr3:85,238,957	Sibley Nature 2015 extended figs 3e, 5h
Mouse (mm39)	Chr16:67,161,136	Sibley Nature 2015 extended fig 6g
Rat (rn7)	Chr11:5,283,844	Homology search
