## Supplementary material for "Aberrant recursive splicing in a human disease locus": Table S4

### Sheet: CADM2 human exons
Table S4. CADM2 exon definitions, human (hg38)
Notes: These curated 'exon' definitions are based on: https://genome.ucsc.edu/ (multiple data sources); Sibley et al Nature 2015; and Duff et al Nature 2015). These definitions are more complete than the standard GTF, which does not represent this gene well. RS, recursive splice/ing. as, antisense transcript. Names referencing whether an exon was captured refer to the RNA Cap-Seq reagent design.
Chr	Start	Stop	Name
chr3	84958989	84959607	exon1_5'UTR_long_only
chr3	84959608	84959668	exon1_coding_only
chr3	84959546	84959607	exon1_5'UTR_short_only
chr3	84958989	84959668	exon1_long_full
chr3	84959546	84959668	exon1_short_full
chr3	84960098	84960438	EST_near_exon_1
chr3	85062153	85062264	possible_exon_from_RefSeq
chr3	85238956	85239027	RE1_hypothetical_Sibley
chr3	85238957	85239051	RE1_hypothetical_Duff
chr3	85504616	85505250	1st_alt_exon1
chr3	85511857	85511898	1st_alt_exon2_and_RE2
chr3	85650135	85650295​	possible_exon_from_genscan
chr3	85726522	85726548	exon2
chr3	85726244	85726481	2nd_alt_exon1_5'UTR_only
chr3	85726482	85726548	2nd_alt_exon1_coding_only
chr3	85726244	85726548	2nd_alt_exon1_full
chr3	85793799	85793897	rare_alt_exon_NM_001375961.1_not_captured
chr3	85802047	85802196	exon3
chr3	85883291	85883443	exon4
chr3	85886190	85886327	exon5
chr3	85912373	85912543	exon6
chr3	85935767	85935857	exon7
chr3	85961469	85961647	exon8
chr3	85979164	85979283	exon9
chr3	86065605	86065730	exon10
chr3	86066665	86074429	exon11_long_full
chr3	86066665	86066783	exon11_coding_only
chr3	86066784	86074429	exon11_3'UTR_long_only
chr3	86066665	86066835	exon11_short_full
chr3	86066784	86066835	exon11_3'UTR_short_only
chr3	85799987	85800423	as2_ex4_not_captured
chr3	85800803	85800951	as2_ex3_partially_captured
chr3	85805454	85805585	as2_ex2
chr3	85828001	85828050	as2_ex1
chr3	85992183	85994714	as1_ex2
chr3	86027884	86028007	as1_ex1
