## Supplementary material for "Aberrant recursive splicing in a human disease locus": Table S5

### Sheet: Probes for Cap-Seq
Table S5. Probes for capture RNA sequencing, human (hg38)
Chr	Start	Stop	Name
chr3	85994676	85994796	767247_40746594_AS_1_1_23
chr3	84960322	84960442	767247_40746575_NM_001167675.2_exon_0_100_chr3_84958989_f_13
chr3	84958882	84959002	767247_40746575_NM_001167675.2_exon_0_100_chr3_84958989_f_1
chr3	84959002	84959122	767247_40746575_NM_001167675.2_exon_0_100_chr3_84958989_f_2
chr3	84959122	84959242	767247_40746575_NM_001167675.2_exon_0_100_chr3_84958989_f_3
chr3	84959242	84959362	767247_40746575_NM_001167675.2_exon_0_100_chr3_84958989_f_4
chr3	84959362	84959482	767247_40746575_NM_001167675.2_exon_0_100_chr3_84958989_f_5
chr3	84959482	84959602	767247_40746575_NM_001167675.2_exon_0_100_chr3_84958989_f_6
chr3	84959602	84959722	767247_40746575_NM_001167675.2_exon_0_100_chr3_84958989_f_7
chr3	84959722	84959842	767247_40746575_NM_001167675.2_exon_0_100_chr3_84958989_f_8
chr3	84959842	84959962	767247_40746575_NM_001167675.2_exon_0_100_chr3_84958989_f_9
chr3	84959962	84960082	767247_40746575_NM_001167675.2_exon_0_100_chr3_84958989_f_10
chr3	84960082	84960202	767247_40746575_NM_001167675.2_exon_0_100_chr3_84958989_f_11
chr3	84960202	84960322	767247_40746575_NM_001167675.2_exon_0_100_chr3_84958989_f_12
chr3	84960442	84960562	767247_40746575_NM_001167675.2_exon_0_100_chr3_84958989_f_14
chr3	85062148	85062268	767247_40746576_NR_132777.1_exon_0_100_chr3_85062153_r_2
chr3	85062268	85062388	767247_40746576_NR_132777.1_exon_0_100_chr3_85062153_r_3
chr3	85237817	85237937	767247_40746577_rss1_1
chr3	85237937	85238057	767247_40746577_rss1_2
chr3	85238057	85238177	767247_40746577_rss1_3
chr3	85238177	85238297	767247_40746577_rss1_4
chr3	85238297	85238417	767247_40746577_rss1_5
chr3	85238417	85238537	767247_40746577_rss1_6
chr3	85238537	85238657	767247_40746577_rss1_7
chr3	85238657	85238777	767247_40746577_rss1_8
chr3	85238777	85238897	767247_40746577_rss1_9
chr3	85238897	85239017	767247_40746577_rss1_10
chr3	85239017	85239137	767247_40746577_rss1_11
chr3	85239137	85239257	767247_40746577_rss1_12
chr3	85239257	85239377	767247_40746577_rss1_13
chr3	85239377	85239497	767247_40746577_rss1_14
chr3	85239497	85239617	767247_40746577_rss1_15
chr3	85239617	85239737	767247_40746577_rss1_16
chr3	85239737	85239857	767247_40746577_rss1_17
chr3	85239857	85239977	767247_40746577_rss1_18
chr3	85239977	85240097	767247_40746577_rss1_19
chr3	85385571	85385691	767247_40746578_NR_049870.1_exon_0_100_chr3_85385710_f_1
chr3	85385691	85385811	767247_40746578_NR_049870.1_exon_0_100_chr3_85385710_f_2
chr3	85385811	85385931	767247_40746578_NR_049870.1_exon_0_100_chr3_85385710_f_3
chr3	85505224	85505344	767247_40746579_NM_001256504.1_exon_0_100_chr3_85505059_f_6
chr3	85505344	85505464	767247_40746579_NM_001256504.1_exon_0_100_chr3_85505059_f_7
chr3	85505464	85505584	767247_40746579_NM_001256504.1_exon_0_100_chr3_85505059_f_8
chr3	85505584	85505704	767247_40746579_NM_001256504.1_exon_0_100_chr3_85505059_f_9
chr3	85510839	85510959	767247_40746580_exon3_and_rss2_1
chr3	85510959	85511079	767247_40746580_exon3_and_rss2_2
chr3	85511079	85511199	767247_40746580_exon3_and_rss2_3
chr3	85511199	85511319	767247_40746580_exon3_and_rss2_4
chr3	85511319	85511439	767247_40746580_exon3_and_rss2_5
chr3	85511439	85511559	767247_40746580_exon3_and_rss2_6
chr3	85511559	85511679	767247_40746580_exon3_and_rss2_7
chr3	85511679	85511799	767247_40746580_exon3_and_rss2_8
chr3	85511799	85511919	767247_40746580_exon3_and_rss2_9
chr3	85511919	85512039	767247_40746580_exon3_and_rss2_10
chr3	85512399	85512519	767247_40746580_exon3_and_rss2_14
chr3	85512519	85512639	767247_40746580_exon3_and_rss2_15
chr3	85512639	85512759	767247_40746580_exon3_and_rss2_16
chr3	85512759	85512879	767247_40746580_exon3_and_rss2_17
chr3	85650094	85650214	767247_40746581_Possible_exon_from_genscan_1
chr3	85650214	85650334	767247_40746581_Possible_exon_from_genscan_2
chr3	85726173	85726293	767247_40746582_XM_017006063.2_exon_0_100_chr3_85726279_f,NM_153184.3_exon_0_100_chr3_85726482_f_1
chr3	85726293	85726413	767247_40746582_XM_017006063.2_exon_0_100_chr3_85726279_f,NM_153184.3_exon_0_100_chr3_85726482_f_2
chr3	85726413	85726533	767247_40746582_XM_017006063.2_exon_0_100_chr3_85726279_f,NM_153184.3_exon_0_100_chr3_85726482_f_3
chr3	85726533	85726653	767247_40746582_XM_017006063.2_exon_0_100_chr3_85726279_f,NM_153184.3_exon_0_100_chr3_85726482_f_4
chr3	85800936	85801056	767247_40746584_NR_046752.1_exon_1_100_chr3_85800803_r_3
chr3	85801941	85802061	767247_40746585_XM_006713081.4_exon_2_100_chr3_85802047_f_1
chr3	85802061	85802181	767247_40746585_XM_006713081.4_exon_2_100_chr3_85802047_f_2
chr3	85802181	85802301	767247_40746585_XM_006713081.4_exon_2_100_chr3_85802047_f_3
chr3	85805339	85805459	767247_40746586_NR_046752.1_exon_2_100_chr3_85805454_r_1
chr3	85805459	85805579	767247_40746586_NR_046752.1_exon_2_100_chr3_85805454_r_2
chr3	85805579	85805699	767247_40746586_NR_046752.1_exon_2_100_chr3_85805454_r_3
chr3	85827845	85827965	767247_40746587_NR_046752.1_exon_3_100_chr3_85828001_r_1
chr3	85827965	85828085	767247_40746587_NR_046752.1_exon_3_100_chr3_85828001_r_2
chr3	85828085	85828205	767247_40746587_NR_046752.1_exon_3_100_chr3_85828001_r_3
chr3	85883186	85883306	767247_40746588_XM_006713081.4_exon_3_100_chr3_85883291_f_1
chr3	85883306	85883426	767247_40746588_XM_006713081.4_exon_3_100_chr3_85883291_f_2
chr3	85883426	85883546	767247_40746588_XM_006713081.4_exon_3_100_chr3_85883291_f_3
chr3	85886078	85886198	767247_40746589_XM_006713081.4_exon_4_100_chr3_85886190_f_1
chr3	85886198	85886318	767247_40746589_XM_006713081.4_exon_4_100_chr3_85886190_f_2
chr3	85886318	85886438	767247_40746589_XM_006713081.4_exon_4_100_chr3_85886190_f_3
chr3	85912218	85912338	767247_40746590_XM_006713081.4_exon_5_100_chr3_85912373_f_1
chr3	85912338	85912458	767247_40746590_XM_006713081.4_exon_5_100_chr3_85912373_f_2
chr3	85912458	85912578	767247_40746590_XM_006713081.4_exon_5_100_chr3_85912373_f_3
chr3	85912578	85912698	767247_40746590_XM_006713081.4_exon_5_100_chr3_85912373_f_4
chr3	85935632	85935752	767247_40746591_XM_006713081.4_exon_6_100_chr3_85935767_f_1
chr3	85935752	85935872	767247_40746591_XM_006713081.4_exon_6_100_chr3_85935767_f_2
chr3	85935872	85935992	767247_40746591_XM_006713081.4_exon_6_100_chr3_85935767_f_3
chr3	85961318	85961438	767247_40746592_XM_006713081.4_exon_7_100_chr3_85961469_f_1
chr3	85961438	85961558	767247_40746592_XM_006713081.4_exon_7_100_chr3_85961469_f_2
chr3	85961558	85961678	767247_40746592_XM_006713081.4_exon_7_100_chr3_85961469_f_3
chr3	85961678	85961798	767247_40746592_XM_006713081.4_exon_7_100_chr3_85961469_f_4
chr3	85979043	85979163	767247_40746593_XM_006713081.4_exon_8_100_chr3_85979164_f_1
chr3	85979163	85979283	767247_40746593_XM_006713081.4_exon_8_100_chr3_85979164_f_2
chr3	85979283	85979403	767247_40746593_XM_006713081.4_exon_8_100_chr3_85979164_f_3
chr3	85992036	85992156	767247_40746594_AS_1_1_1
chr3	85992156	85992276	767247_40746594_AS_1_1_2
chr3	85992276	85992396	767247_40746594_AS_1_1_3
chr3	85992396	85992516	767247_40746594_AS_1_1_4
chr3	86027763	86027883	767247_40746595_AS_1_2_1
chr3	86027883	86028003	767247_40746595_AS_1_2_2
chr3	86065487	86065607	767247_40746596_XM_006713081.4_exon_9_100_chr3_86065605_f_1
chr3	86065607	86065727	767247_40746596_XM_006713081.4_exon_9_100_chr3_86065605_f_2
chr3	86065727	86065847	767247_40746596_XM_006713081.4_exon_9_100_chr3_86065605_f_3
chr3	86066526	86066646	767247_40746597_NM_153184.3_exon_9_100_chr3_86066665_f_1
chr3	86066646	86066766	767247_40746597_NM_153184.3_exon_9_100_chr3_86066665_f_2
chr3	86066766	86066886	767247_40746597_NM_153184.3_exon_9_100_chr3_86066665_f_3
chr3	86066886	86067006	767247_40746597_NM_153184.3_exon_9_100_chr3_86066665_f_4
chr3	86067006	86067126	767247_40746597_NM_153184.3_exon_9_100_chr3_86066665_f_5
chr3	86067126	86067246	767247_40746597_NM_153184.3_exon_9_100_chr3_86066665_f_6
chr3	86067246	86067366	767247_40746597_NM_153184.3_exon_9_100_chr3_86066665_f_7
chr3	86067366	86067486	767247_40746597_NM_153184.3_exon_9_100_chr3_86066665_f_8
chr3	86067486	86067606	767247_40746597_NM_153184.3_exon_9_100_chr3_86066665_f_9
chr3	86067606	86067726	767247_40746597_NM_153184.3_exon_9_100_chr3_86066665_f_10
chr3	86067726	86067846	767247_40746597_NM_153184.3_exon_9_100_chr3_86066665_f_11
chr3	86067846	86067966	767247_40746597_NM_153184.3_exon_9_100_chr3_86066665_f_12
chr3	86067966	86068086	767247_40746597_NM_153184.3_exon_9_100_chr3_86066665_f_13
chr3	86068086	86068206	767247_40746597_NM_153184.3_exon_9_100_chr3_86066665_f_14
chr3	86068206	86068326	767247_40746597_NM_153184.3_exon_9_100_chr3_86066665_f_15
chr3	86068326	86068446	767247_40746597_NM_153184.3_exon_9_100_chr3_86066665_f_16
chr3	86068446	86068566	767247_40746597_NM_153184.3_exon_9_100_chr3_86066665_f_17
chr3	86068566	86068686	767247_40746597_NM_153184.3_exon_9_100_chr3_86066665_f_18
chr3	86068686	86068806	767247_40746597_NM_153184.3_exon_9_100_chr3_86066665_f_19
chr3	86068806	86068926	767247_40746597_NM_153184.3_exon_9_100_chr3_86066665_f_20
chr3	86068926	86069046	767247_40746597_NM_153184.3_exon_9_100_chr3_86066665_f_21
chr3	86069046	86069166	767247_40746597_NM_153184.3_exon_9_100_chr3_86066665_f_22
chr3	86069166	86069286	767247_40746597_NM_153184.3_exon_9_100_chr3_86066665_f_23
chr3	86069286	86069406	767247_40746597_NM_153184.3_exon_9_100_chr3_86066665_f_24
chr3	86069406	86069526	767247_40746597_NM_153184.3_exon_9_100_chr3_86066665_f_25
chr3	86069526	86069646	767247_40746597_NM_153184.3_exon_9_100_chr3_86066665_f_26
chr3	86069646	86069766	767247_40746597_NM_153184.3_exon_9_100_chr3_86066665_f_27
chr3	86069766	86069886	767247_40746597_NM_153184.3_exon_9_100_chr3_86066665_f_28
chr3	86069886	86070006	767247_40746597_NM_153184.3_exon_9_100_chr3_86066665_f_29
chr3	86070006	86070126	767247_40746597_NM_153184.3_exon_9_100_chr3_86066665_f_30
chr3	86070126	86070246	767247_40746597_NM_153184.3_exon_9_100_chr3_86066665_f_31
chr3	86070246	86070366	767247_40746597_NM_153184.3_exon_9_100_chr3_86066665_f_32
chr3	86070366	86070486	767247_40746597_NM_153184.3_exon_9_100_chr3_86066665_f_33
chr3	86070486	86070606	767247_40746597_NM_153184.3_exon_9_100_chr3_86066665_f_34
chr3	86070606	86070726	767247_40746597_NM_153184.3_exon_9_100_chr3_86066665_f_35
chr3	86070726	86070846	767247_40746597_NM_153184.3_exon_9_100_chr3_86066665_f_36
chr3	86070846	86070966	767247_40746597_NM_153184.3_exon_9_100_chr3_86066665_f_37
chr3	86070966	86071086	767247_40746597_NM_153184.3_exon_9_100_chr3_86066665_f_38
chr3	86071086	86071206	767247_40746597_NM_153184.3_exon_9_100_chr3_86066665_f_39
chr3	86071206	86071326	767247_40746597_NM_153184.3_exon_9_100_chr3_86066665_f_40
chr3	86071326	86071446	767247_40746597_NM_153184.3_exon_9_100_chr3_86066665_f_41
chr3	86071446	86071566	767247_40746597_NM_153184.3_exon_9_100_chr3_86066665_f_42
chr3	86071566	86071686	767247_40746597_NM_153184.3_exon_9_100_chr3_86066665_f_43
chr3	86071686	86071806	767247_40746597_NM_153184.3_exon_9_100_chr3_86066665_f_44
chr3	86071806	86071926	767247_40746597_NM_153184.3_exon_9_100_chr3_86066665_f_45
chr3	86071926	86072046	767247_40746597_NM_153184.3_exon_9_100_chr3_86066665_f_46
chr3	86072046	86072166	767247_40746597_NM_153184.3_exon_9_100_chr3_86066665_f_47
chr3	86072166	86072286	767247_40746597_NM_153184.3_exon_9_100_chr3_86066665_f_48
chr3	86072286	86072406	767247_40746597_NM_153184.3_exon_9_100_chr3_86066665_f_49
chr3	86072406	86072526	767247_40746597_NM_153184.3_exon_9_100_chr3_86066665_f_50
chr3	86072526	86072646	767247_40746597_NM_153184.3_exon_9_100_chr3_86066665_f_51
chr3	86072646	86072766	767247_40746597_NM_153184.3_exon_9_100_chr3_86066665_f_52
chr3	86072766	86072886	767247_40746597_NM_153184.3_exon_9_100_chr3_86066665_f_53
chr3	86072886	86073006	767247_40746597_NM_153184.3_exon_9_100_chr3_86066665_f_54
chr3	86073006	86073126	767247_40746597_NM_153184.3_exon_9_100_chr3_86066665_f_55
chr3	86073126	86073246	767247_40746597_NM_153184.3_exon_9_100_chr3_86066665_f_56
chr3	86073246	86073366	767247_40746597_NM_153184.3_exon_9_100_chr3_86066665_f_57
chr3	86073366	86073486	767247_40746597_NM_153184.3_exon_9_100_chr3_86066665_f_58
chr3	86073486	86073606	767247_40746597_NM_153184.3_exon_9_100_chr3_86066665_f_59
chr3	86073606	86073726	767247_40746597_NM_153184.3_exon_9_100_chr3_86066665_f_60
chr3	86073726	86073846	767247_40746597_NM_153184.3_exon_9_100_chr3_86066665_f_61
chr3	86073846	86073966	767247_40746597_NM_153184.3_exon_9_100_chr3_86066665_f_62
chr3	86073966	86074086	767247_40746597_NM_153184.3_exon_9_100_chr3_86066665_f_63
chr3	86074086	86074206	767247_40746597_NM_153184.3_exon_9_100_chr3_86066665_f_64
chr3	86074206	86074326	767247_40746597_NM_153184.3_exon_9_100_chr3_86066665_f_65
chr3	86074326	86074446	767247_40746597_NM_153184.3_exon_9_100_chr3_86066665_f_66
chr3	86074446	86074566	767247_40746597_NM_153184.3_exon_9_100_chr3_86066665_f_67
